# Prioritization of antimicrobial targets by CRISPR-based oligo recombineering

**DOI:** 10.1101/2021.02.04.429737

**Authors:** HJ. Benns, M. Storch, J. Falco, FR. Fisher, E. Alves, CJ. Wincott, J. Baum, GS. Baldwin, E. Weerapana, EW. Tate, MA. Child

## Abstract

Nucleophilic amino acids are important in covalent drug development yet underutilized as antimicrobial targets. Over recent years, several chemoproteomic technologies have been developed to mine chemically-accessible residues via their intrinsic reactivity toward electrophilic probes. However, these approaches cannot discern which reactive sites contribute to protein function and should therefore be prioritized for drug discovery. To address this, we have developed a CRISPR-based Oligo Recombineering (CORe) platform to systematically prioritize reactive amino acids according to their contribution to protein function. Our approach directly couples protein sequence and function with biological fitness. Here, we profile the reactivity of >1,000 cysteines on ~700 proteins in the eukaryotic pathogen *Toxoplasma gondii* and prioritize functional sites using CORe. We competitively compared the fitness effect of 370 codon switches at 74 cysteines and identify functional sites in a diverse range of proteins. In our proof of concept, CORe performed >800 times faster than a standard genetic workflow. Reactive cysteines decorating the ribosome were found to be critical for parasite growth, with subsequent target-based screening validating the apicomplexan translation machinery as a target for covalent ligand development. CORe is system-agnostic, and supports expedient identification, functional prioritization, and rational targeting of reactive sites in a wide range of organisms and diseases.
