## Supplementary material for "Prioritization of antimicrobial targets by CRISPR-based oligo recombineering": Table S2

### Sheet: Hyperreactive cysteines
Index	ToxoDB ID	Uniprot ID	ToxoDB annotation	R value	Phenotype score (Sidik et al. 2016)	Peptide sequence(s)	Labelled cysteine position(s)
1	TGGT1_268835	S7V493	hypothetical protein	0.605	-2.01796	TPAPC*EGAEK	240
2	TGGT1_258970	S7UZ14	hypothetical protein	0.675	-5.00524	SPAAGC*HER	2645
3	TGGT1_249630	S7V075	glutathione S-transferase, N-terminal domain-containing	0.77	1.63256	ATTVPTLFQYTVC*PYCTATR ATTVPTLFQYTVCPYC*TATR	124, 127
4	TGGT1_311030	B6KAG9	hypothetical protein	0.825	-3.55841	GVGSSSTASC*SSAR	26
5	TGGT1_222160	S8FE58	aldehyde dehydrogenase	0.855	-0.636987	AAMTAFYGLFPNSGQC*CVASSR AAMTAFYGLFPNSGQCC*VASSR	290, 291
6	TGGT1_215775	A0A125YM30	rhoptry protein ROP8	0.925	1.07946	VVSTVC*R	456
7	TGGT1_290890	S7W4F8	putative carbonyl reductase 1	0.95	-0.00690438	IISVASMC*GK	251
8	TGGT1_218200	S7WA78	UDP-sugar pyrophospharylase	1.055	-0.921208	VVLAPSWGISQDC*MR	522
9	TGGT1_233170	S7WJC3	hypothetical protein	1.065	-3.71875	VIDYLLPAPC*SR	133
10	TGGT1_300140	B9Q2T3	putative elongation factor 1-gamma	1.11	-3.02171	C*ELDLLPEPTMDLNEWK	236
11	TGGT1_217900	S7V1B7	hypothetical protein	1.12	-4.77961	YC*DSVANTTC*AR	90, 98
12	TGGT1_223070	S7VTV4	hypothetical protein	1.14	0.64019	VDCMC*QLGIEYIR	95
13	TGGT1_286630	B6KN66	redoxin domain-containing protein	1.355	1.56757	MIPDGNGC*FTSK	221
14	TGGT1_317720	S7UGQ9	putative eukaryotic translation initiation factor	1.365	-4.82485	AC*DFTFHVQQR	69
15	TGGT1_290670	S7UP88	leucyl aminopeptidase LAP	1.485	-1.33002	TVAVVLPTC*QK	384
16	TGGT1_226430	S8F0X6	reticulon protein	1.625	2.3948	MC*AAPVCACVSPYIQEAQDFCSR MCAAPVC*ACVSPYIQEAQDFCSR MCAAPVCAC*VSPYIQEAQDFCSR MCAAPVCACVSPYIQEAQDFC*SR	162, 167, 169, 181
17	TGGT1_248320	B6KH56	carrier superfamily protein	1.66	-5.17445	TNVQAGC*QQIEPHAR	285
18	TGGT1_266450	B9Q1Y2	lysine decarboxylase family protein	1.67	1.44183	MLC*EYLEAR	52
19	TGGT1_263300	B9Q0Q9	eukaryotic porin protein	1.745	-3.66567	VC*DYVSATIGSQIDVSKPSNPDAVK	257
20	TGGT1_230450	B6KJD3	bifunctional GMP synthase/glutamine amidotransferase	1.78	-4.15935	C*VDGEEAEGEK	155
21	TGGT1_312110	S7UTI6	apicoplast-associated thioredoxin family protein A	1.785	-4.16306	TAVSC*PAAK	309
22	TGGT1_233000	S7V342	KOW motif domain-containing protein	1.79	-4.24071	ILLPSNSALC*ATAAQLASK	664
23	TGGT1_263660	S7UXS3	hypothetical protein	1.805	-0.307837	C*AFLDNPVYK	210
24	TGGT1_272030B	S7V3S1	kelch repeat-containing protein	1.82	-0.48749	GPC*GEETAPR	157/177/207
25	TGGT1_297420	S7UKY2	putative beta-tubulin cofactor D	1.875	-4.45174	SHSGGNEIQC*PVER	2006
26	TGGT1_321420	S8FEK9	kelch repeat-containing protein	1.905	0.86871	ATPVC*TFAYLGQAQTENR	395
27	TGGT1_278870	Q286V9	myosin F	1.905	-3.54553	LVC*ATSGR	1746
28	TGGT1_236570	S8G4S4	lysine decarboxylase family protein	1.91	-3.74992	IEWMC*PYWQK	141
29	TGGT1_270240	S8F4K6	MAG1 protein (MAG1)	1.95	1.25222	AC*QDMAPIEEALCHK ACQDMAPIEEALC*HK	297, 308
30	TGGT1_230070	S7WBE0	BolA family protein	1.965	2.11387	SC*GCGAAYDCVIVSDAFDGK	34
31	TGGT1_258070	S7UYW4	hypothetical protein	1.975	-5.2419	AAGC*PDEDASAPLLALPQR	587
32	TGGT1_251620	B6KHT0	putative flap structure-specific endonuclease 1	2.005	-3.90064	DGNSFGNFTNDAGDC*TSHIAGMLNR	62
33	TGGT1_271888	A0A125YR36	putative 3-ketoacyl-CoA reductase	2.045	-4.5008	MDLFSC*GCIK MDLFSCGC*IK	6, 8
34	TGGT1_248100	S7V159	synaptobrevin protein	2.13	-0.547692	GEASPSGEGAC*AGSSR	16
35	TGGT1_256970	B6KAW0	putative vacuolar ATP synthase subunit A	2.14	-3.60677	TC*ISQALSK	257
36	TGGT1_284560	B9PT01	ribosomal protein RPL9	2.18	-5.36838	VEMWYGTC*TDLSCIR VEMWYGTCTDLSC*IR	63, 68
37	TGGT1_236570	S7W5X6	lysine decarboxylase family protein	2.19	-3.74992	EIPAPVGGSGHQYSAGDVAAVTDLSEPC*PVAICTGGGPGMMEAGNSGAASVAGGR EIPAPVGGSGHQYSAGDVAAVTDLSEPCPVAIC*TGGGPGMMEAGNSGAASVAGGR	200, 205
38	TGGT1_242330	B9PPE8	ribosomal protein RPS5	2.245	-4.92374	AMC*PIVER	54
39	TGGT1_215470	B9PZT4	ribosomal protein RPL10A	2.255	-4.93633	VC*VMGDAVHCEQAK VCVMGDAVHC*EQAK	65, 73
40	TGGT1_215740	S8G472	putative notchless	2.26	-4.91898	LWC*LNTETPLR	171
41	TGGT1_306960	S8EZ50	phenylalanine--tRNA ligase, beta subunit protein	2.275	-3.92433	SYMLTGDALNC*LSEK	407
42	TGGT1_226710	S8F0Z6	hypothetical protein	2.28	0.403155	REPPLC*SLEGASADAAVQMVK EPPLC*SLEGASADAAVQMVK	280
43	TGGT1_300270	S8ET39	hypothetical protein	2.285	-0.326318	C*PENIWVFR	94
44	TGGT1_202820	S7UV33	ubiquitin-conjugating enzyme subfamily protein	2.36	-4.77176	DC*PSGCSVGLDDEAGGDFFVWR DCPSGC*SVGLDDEAGGDFFVWR	20, 24
45	TGGT1_232060	B6KJQ4	hypothetical protein	2.365	0.659762	VGEC*AGFAPR	286
46	TGGT1_306000	S8EVH8	AP2 domain transcription factor AP2IX-8	2.375	-2.63734	ASWVC*ATSGK	502
47	TGGT1_260260	B9PKQ4	ribosomal protein RPP1	2.38	-4.97774	ALQGQNIADLISNAGAC*AAAAPAAAAPVAGGDAGAAPAK	137
48	TGGT1_216450	B6KT24	peptidase, T1 family protein	2.39	-4.09921	GELYCVETSGC*CSK GELYCVETSGCC*SK SEPGAPLQFKGELYCVETSGCC*SK	166, 167
49	TGGT1_237820	B9Q3R2	IMC sub-compartment protein ISP2	2.42	-2.04066	LTQGNSAIELSC*ER	80
50	TGGT1_312820	S7W8D0	hypothetical protein	2.43	-1.23531	C*PAEPWCLYSVVR	111
51	TGGT1_263530	S7UXE3	putative chaperonin	2.46	-2.95947	TGEFIPPC*VQVGQTVVVPEYGGMK	89
52	TGGT1_236970	S8EW83	SWI2/SNF2-containing PHD finger protein	2.46	-1.9253	GVDSAVQSGFAGAC*TANAPFAGPGFK	2400
53	TGGT1_217555	S7V1I5	hypothetical protein	2.46	1.59711	VGGCPFAGMMSTGVC*PVTGK	101
54	TGGT1_226430	A0A125YHI4	reticulon protein	2.465	2.3948	C*YENVNCVLESVR CYENVNC*VLESVR	99, 105
55	TGGT1_291640	B6KKZ3	aspartate carbamoyltransferase	2.465	-1.46765	DAAAC*PGTLSETSVQNGCSEGAWCQLLQGK DAAACPGTLSETSVQNGC*SEGAWCQLLQGK	73, 86
56	TGGT1_257680	Q95UJ7	myosin light chain MLC1	2.475	-2.69524	C*PVCYQK KC*PVCYQK KCPVC*YQK	8, 11
57	TGGT1_258820	B6KBB2	hypothetical protein	2.545	0.40611	GHGCC*SQNAGSSEEPQQQAEGSHYAK	102
58	TGGT1_202870	S7W3P9	SAP domain-containing protein	2.55	-3.87519	AAC*GAPAGSTEK	236
59	TGGT1_229210	B9PHV0	putative small nuclear ribonucleoprotein polypepti	2.555	-1.69992	SLILC*NNR	71
60	TGGT1_226960	B9Q857	phosphofructokinase PFKII	2.565	-5.19069	SEACGAAAC*R	1222
61	TGGT1_310640	Q2HXR1	phosphorylase family protein	2.575	1.76473	GLNCSAETFFAC*QGR	198
62	TGGT1_265870B	S7VW35	pantoate-beta-alanine ligase	2.58	0.719773	SAGVAAPETCC*TR	77
63	TGGT1_309120	A0A125YTR1	ribosomal protein RPL4	2.625	-5.61963	NIPGVELC*K	231
64	TGGT1_256970	S7WF08	putative vacuolar ATP synthase subunit A	2.66	-3.60677	VLDSLFPTVQGGTCAIPGAFGC*GK	253
65	TGGT1_306030	B9PZA9	glutathione s-transferase, n-terminal domain conta	2.67	0.802373	LYEFEGC*PFCR	94
66	TGGT1_244390	S7VTV8	coatomer epsilon subunit protein	2.67	-0.915564	AFQQAPQDC*DTLVNLICCCR AFQQAPQDCDTLVNLIC*CCR AFQQAPQDCDTLVNLICC*CR	246, 254, 255
67	TGGT1_219850	S7V2A6	prolyl-tRNA synthetase (ProRS)	2.675	-4.44901	LNQWC*SVVR	466
68	TGGT1_227420	S7WDA3	4-hydroxy-3-methylbut-2-enyl diphosphate reductase	2.7	-6.01376	QLQVVDATC*PLVTK	478
69	TGGT1_209950	B6KPH1	putative thioredoxin	2.725	-5.19587	DGC*SECQSLLDGEFNTLAK DGCSEC*QSLLDGEFNTLAK	65, 68
70	TGGT1_255420	B6KAN6	hypothetical protein	2.73	1.73838	C*MLLENFEATGAPQVR	189
71	TGGT1_214290	S8EW18	DJ-1 family protein	2.73	1.99962	AVAYPC*FMDQFPADMR	198
72	TGGT1_269190	S7WDK9	glyceraldehyde-3-phosphate dehydrogenase GAPDH2	2.735	-4.39897	VVSC*ASCTTNGLAPLVK VVSCASC*TTNGLAPLVK	795, 797
73	TGGT1_266460	B9Q1Y1	putative small ubiquitin family modifier	2.765	-4.44024	LMQAYC*NR	45
74	TGGT1_233140	B6KK00	putative deoxyuridine 5-triphosphate nucleotidohy	2.765	-4.26084	GEGGFGSTTC*PAGEPEMK	154
75	TGGT1_313400	S7W1G5	DnaJ domain-containing protein	2.775	-1.33243	C*YYEVLGVAK	10
76	TGGT1_226970	B9PMU7	ribosomal protein RPS11	2.775	-3.75426	C*PFTGNVSIR	60
77	TGGT1_249250	B9PR43	ribosomal protein RPL35A	2.785	-5.07625	VNQYPSC*SLLQLEGVNDR	32
78	TGGT1_272660	B1NF34	hypothetical protein	2.8	-0.333418	AGTAGDGETC*TETPVISFLPVSGPEHPAGGSQR	45
79	TGGT1_288650	S8GHD8	dense granule protein GRA12	2.805	1.74994	GLDC*MLGSR	289
80	TGGT1_312090	B9PK53	ribosomal protein RPL23	2.815	-4.3156	VTLGLPVGALINC*CDNSGAK VTLGLPVGALINCC*DNSGAK	27, 28
81	TGGT1_249900	B9PRA8	putative adenine nucleotide translocator	2.815	-3.77532	GEQEIQYTGTADC*WK	276
82	TGGT1_264080	O77470	acyl carrier protein ACP	2.815	-1.42588	YGTC*PNMSSGVCATPSTASLGTLGQPAGTVAR	45
83	TGGT1_300000	B6KV50	ribosomal protein RPL18	2.82	-5.58967	AGGEC*LTFDQLALR	119
84	TGGT1_232300	S7V3B5	ribosomal protein RPS3	2.83	-4.37407	GLC*AMAQAESLR	119
85	TGGT1_290890	S7W4F8	putative carbonyl reductase 1	2.83	-0.00690438	GMFVACCCPGWC*R	344
86	TGGT1_313270	S7USI3	hypothetical protein	2.835	-3.3143	APAAPGAGGFC*DDPSRPASSGGR	1229
87	TGGT1_299200	B9Q377	putative Bet3 transport protein	2.845	-3.94431	TGMGGCDC*FR	76
88	TGGT1_220240	S8GRB2	hypothetical protein	2.865	0.899357	VPADTQSPCC*GAK	250
89	TGGT1_238010	S7W653	ribosomal protein RPL23A	2.87	-4.80112	C*YEAATCTFPK CYEAATC*TFPK RC*YEAATCTFPK RCYEAATC*TFPK	68, 74
90	TGGT1_243570	B9PP49	ribosomal protein RPS26	2.87	-5.13893	QCYC*VSCAIHSR QCYCVSC*AIHSR	74, 77
91	TGGT1_228210	S8G6I9	26S proteasome regulatory subunit	2.91	-4.96046	AMASNMNC*NFMK	203
92	TGGT1_217030	B6KSV6	hypothetical protein	2.93	0.510691	SGAASGEC*SAHANEK	153
93	TGGT1_266990	S8GGL3	beta-COP	2.945	-4.76615	WTC*ELAFR	945
94	TGGT1_263420	S7UXP7	ubiquitin-specific protease USP4	2.95	0.777344	LLVPSGFC*AQEAQK	887
95	TGGT1_310040	S8GCV6	putative ubiquitin conjugating enzyme E2	2.955	-2.0713	IYC*VSINCGPSYPDEPPEVCFR IYCVSINC*GPSYPDEPPEVCFR IYCVSINCGPSYPDEPPEVC*FR	121, 126, 138
96	TGGT1_306960	S7USY3	phenylalanine--tRNA ligase, beta subunit protein	2.965	-3.92433	C*QGEASLQNGSASMNGWVFPR	293
97	TGGT1_243730	S8F3X8	rhoptry protein ROP9	2.97	0.845238	ILLLDDDRANC*VNFCR	318
98	TGGT1_223620	B9PLX3	putative SNARE protein	2.97	-4.44278	MEC*IFEGEK	81
99	TGGT1_233110	B6KJZ7	IMP dehydrogenase (IMPDH)	2.97	-1.20514	IGMGSGSIC*TTQVVCAVGR IGMGSGSICTTQVVC*AVGR	315, 321
100	TGGT1_276110	S8F7T0	cytochrome b5 family heme/steroid binding domain-c	2.975	-3.00612	NC*CTSATATK NCC*TSATATK KNC*CTSATATK KNCC*TSATATK	105, 106
101	TGGT1_248390	B6KH63	ribosomal protein RPL26	2.98	-3.22702	IMTAPLC*K	35
102	TGGT1_207460B	Q1JSY8	Rab5B protein	2.985	0.548345	GPANCC*IAVAANK	146

### Sheet: GO enrichment analysis
GO ID	GO term	GO category	FDR	P-value	P-value (-Log10)	No. of annotated genes (test)	No. of unannotated genes (test)	Annotated:unnanotated ratio (test)	No. of annotated genes (reference)	No. of unannotated genes (reference)	Annotated:unnanotated ratio (reference)	Fold enrichment (test/reference ratio)
GO:0003735	structural constituent of ribosome	Molecular function	5.33703e-06	1.21324e-08	7.91605	13	84	0.154762	136	8227	0.0165309	9.36196
GO:0006412	translation	Biological process	6.46087e-06	2.20307e-08	7.65697	18	79	0.227848	307	8056	0.0381082	5.97897
GO:0042254	ribosome biogenesis	Biological process	1.73915e-05	8.30239e-08	7.0808	14	83	0.168675	193	8170	0.023623	7.14027
GO:0022625	cytosolic large ribosomal subunit	Cellular compartment	0.000459114	3.2354e-06	5.49007	4	93	0.0430108	6	8357	0.000717961	59.9068
GO:0065008	regulation of biological quality	Biological process	0.0179646	0.000212357	3.67293	8	89	0.0898876	134	8229	0.0162839	5.52004
GO:0006177	GMP biosynthetic process	Biological process	0.0309886	0.000387445	3.41179	2	95	0.0210526	1	8362	0.000119589	176.042
GO:0006691	leukotriene metabolic process	Biological process	0.0463458	0.000769094	3.11402	2	95	0.0210526	2	8361	0.000239206	88.0105
GO:0006693	prostaglandin metabolic process	Biological process	0.0463458	0.000769094	3.11402	2	95	0.0210526	2	8361	0.000239206	88.0105
GO:0016491	oxidoreductase activity	Molecular function	0.0492246	0.000850436	3.07036	10	87	0.114943	254	8109	0.0313232	3.66956

### Sheet: Conservation analysis
Index	ToxoDB ID	ToxoDB annotation	GO term (biological process)	Residue	T. gondii (GT1)	N. caninum (Liverpool)	C. hominis (TU502)	C. parvum (Iowa II)	T. parva (Muguga)	T. annulata (Ankara)	B. bovis (T2Bo)	P. falciparum (3D7)	P. chabaudi (AS)	P. berghei (ANKA)	P. yoelii (17X)	P. knowlesi (H)	P. vivax (Sal-1)	T. b. brucei (427)	T. cruzi (CL Brener)	L. mexicana (MHOM/GT/2001/U1103)	G. lamblia (ATCC 50803)	T. vaginalis (G3)	H. sapiens (GRCh38)	M. musculus (C57BL6J)	Conservation score
27	TGGT1_278870	myosin F	Cell cycle	C1746	3	3	1	1	1	1	1	1	1	1	1	0	0	0	1	0	1	0	1	1	19
32	TGGT1_251620	putative flap structure-specific endonuclease 1	DNA replication/repair	C62	3	3	1	1	1	1	1	1	1	1	1	1	1	1	1	1	1	1	1	1	24
20	TGGT1_230450	bifunctional GMP synthase/glutamine amidotransfera	Metabolism/biosynthesis	C155	3	1	1	1	1	1	1	3	3	3	3	1	1	1	1	1	0	0	1	1	28
33	TGGT1_271888	putative 3-ketoacyl-CoA reductase	Metabolism/biosynthesis	C6	3	1	0	0	0	0	0	1	1	1	1	1	1	3	1	1	1	0	3	3	22
33	TGGT1_271888	putative 3-ketoacyl-CoA reductase	Metabolism/biosynthesis	C8	3	1	0	0	0	0	0	1	1	1	1	1	1	1	1	1	1	0	3	3	20
68	TGGT1_227420	4-hydroxy-3-methylbut-2-enyl diphosphate reductase	Metabolism/biosynthesis	C478	3	3	0	0	0	3	3	3	3	3	3	3	3	0	0	0	0	0	0	0	30
74	TGGT1_233140	putative deoxyuridine 5-triphosphate nucleotidohy	Metabolism/biosynthesis	C154	3	3	1	1	1	1	1	1	1	1	1	1	1	0	0	0	0	1	1	1	20
2	TGGT1_258970	hypothetical protein	n/a	C2645	3	1	0	0	0	0	0	0	0	0	0	0	0	0	0	0	0	0	0	0	4
4	TGGT1_311030	hypothetical protein	n/a	C26	3	1	0	0	0	0	0	0	0	0	0	0	0	0	0	0	0	0	0	0	4
9	TGGT1_233170	hypothetical protein	n/a	C133	3	1	0	0	1	1	0	1	1	1	0	1	1	0	0	0	0	0	0	0	11
11	TGGT1_217900	hypothetical protein	n/a	C98	3	3	0	3	0	3	3	3	3	3	3	3	3	0	0	0	0	0	0	0	33
11	TGGT1_217900	hypothetical protein	n/a	C90	3	3	0	3	0	1	1	1	1	1	1	1	1	0	0	0	0	0	0	0	17
17	TGGT1_248320	carrier superfamily protein	n/a	C285	3	3	1	1	0	1	1	1	1	1	1	1	1	0	0	0	0	0	1	1	18
28	TGGT1_236570	lysine decarboxylase family protein	n/a	C141	3	3	0	0	0	0	0	1	1	1	0	1	1	3	3	3	0	0	0	0	20
37	TGGT1_236570	lysine decarboxylase family protein	n/a	C205	3	3	0	0	0	0	0	3	3	3	0	3	3	1	1	1	0	0	0	0	24
37	TGGT1_236570	lysine decarboxylase family protein	n/a	C200	3	3	0	0	0	0	0	1	1	1	0	1	1	1	1	1	0	0	0	0	14
40	TGGT1_215740	putative notchless	n/a	C171	3	3	1	1	0	1	1	1	1	1	1	1	1	1	1	1	1	1	1	1	23
49	TGGT1_237820	IMC sub-compartment protein ISP2	n/a	C80	3	3	1	1	3	0	0	3	3	3	1	3	3	0	0	0	0	0	0	0	27
56	TGGT1_257680	myosin light chain MLC1	n/a	C11	3	3	1	1	1	1	1	3	3	3	3	3	3	0	0	0	0	0	0	0	29
56	TGGT1_257680	myosin light chain MLC1	n/a	C8	3	1	1	1	1	1	1	3	3	3	3	3	3	0	0	0	0	0	0	0	27
58	TGGT1_202870	SAP domain-containing protein	n/a	C236	3	1	0	0	0	0	0	1	1	1	0	1	1	0	0	0	0	0	0	0	9
73	TGGT1_266460	putative small ubiquitin family modifier	n/a	C45	3	3	3	3	3	3	3	3	3	3	0	3	3	3	3	3	3	3	3	3	57
86	TGGT1_313270	hypothetical protein	n/a	C1229	3	1	0	0	0	0	0	0	0	0	0	0	0	0	0	0	0	0	0	0	4
95	TGGT1_310040	putative ubiquitin conjugating enzyme E2	n/a	C126	3	3	0	3	0	3	3	3	3	3	3	3	3	3	3	3	0	3	3	3	51
95	TGGT1_310040	putative ubiquitin conjugating enzyme E2	n/a	C121	3	1	0	1	0	3	1	1	1	1	1	1	1	1	1	1	0	1	1	1	21
95	TGGT1_310040	putative ubiquitin conjugating enzyme E2	n/a	C138	3	3	0	1	0	1	1	1	1	1	1	1	1	1	1	1	0	1	1	1	21
100	TGGT1_276110	cytochrome b5 family heme/steroid binding domain-c	n/a	C195	3	3	0	0	0	0	0	1	1	1	1	1	1	1	1	1	0	1	1	1	18
100	TGGT1_276110	cytochrome b5 family heme/steroid binding domain-c	n/a	C196	3	1	0	0	0	0	0	1	1	1	1	1	1	1	1	1	0	1	1	3	18
48	TGGT1_216450	peptidase, T1 family protein	Protein degradation	C167	3	3	3	3	0	3	3	3	3	3	1	3	3	1	1	1	1	1	1	1	41
48	TGGT1_216450	peptidase, T1 family protein	Protein degradation	C166	3	3	1	1	0	1	1	1	1	3	1	1	1	1	1	1	1	1	1	1	25
91	TGGT1_228210	26S proteasome regulatory subunit	Protein degradation	C203	3	3	3	3	0	3	3	3	3	3	3	3	3	1	0	1	1	1	3	3	46
51	TGGT1_263530	putative chaperonin	Protein folding	C89	3	3	1	1	1	0	1	1	1	1	1	1	1	1	1	1	0	1	1	1	22
21	TGGT1_312110	apicoplast-associated thioredoxin family protein A	Redox homeostasis	C309	3	3	0	0	0	0	1	0	0	0	0	0	0	1	0	1	0	0	1	1	11
69	TGGT1_209950	putative thioredoxin	Redox homeostasis	C65	3	3	1	1	1	1	1	1	1	1	1	1	1	0	0	0	0	0	0	0	17
69	TGGT1_209950	putative thioredoxin	Redox homeostasis	C68	3	3	1	1	1	1	1	1	1	1	1	1	1	0	0	0	0	0	0	0	17
60	TGGT1_226960	phosphofructokinase PFKII	Respiration	C1222	3	1	1	1	1	1	1	1	1	1	1	1	1	0	0	0	1	1	0	0	17
72	TGGT1_269190	glyceraldehyde-3-phosphate dehydrogenase GAPDH2	Respiration	C798	3	3	3	3	0	3	3	3	3	3	3	3	0	3	3	3	3	0	3	3	51
72	TGGT1_269190	glyceraldehyde-3-phosphate dehydrogenase GAPDH2	Respiration	C795	3	3	1	1	0	1	1	1	1	1	1	1	0	1	1	1	1	0	1	1	21
22	TGGT1_233000	KOW motif domain-containing protein	Transcription	C664	3	1	1	1	0	1	1	1	1	1	1	1	1	1	1	1	0	0	1	1	19
46	TGGT1_306000	AP2 domain transcription factor AP2IX-8	Transcription	C502	3	3	0	0	0	0	0	0	0	0	0	0	0	0	0	0	0	0	0	0	6
10	TGGT1_300140	putative elongation factor 1-gamma	Translation	C236	3	3	1	1	0	1	1	1	1	1	1	1	1	1	1	1	1	0	1	1	22
14	TGGT1_317720	putative eukaryotic translation initiation factor	Translation	C69	3	3	3	3	0	3	3	3	3	3	3	3	3	1	1	1	0	1	1	1	42
36	TGGT1_284560	ribosomal protein RPL9	Translation	C68	3	3	1	1	1	1	1	3	3	3	3	3	3	1	1	3	1	1	1	1	38
36	TGGT1_284560	ribosomal protein RPL9	Translation	C63	3	3	1	1	1	1	1	1	1	1	1	1	1	1	1	1	1	1	1	1	24
38	TGGT1_242330	ribosomal protein RPS5	Translation	C54	3	3	3	3	0	3	3	3	3	3	3	3	3	1	1	1	3	3	3	3	51
39	TGGT1_215470	ribosomal protein RPL10A	Translation	C65	3	3	3	3	0	3	3	3	3	3	3	3	3	3	3	3	1	1	3	3	53
39	TGGT1_215470	ribosomal protein RPL10A	Translation	C73	3	3	3	3	0	3	3	1	1	1	1	1	1	1	1	1	3	3	3	3	39
41	TGGT1_306960	phenylalanine--tRNA ligase, beta subunit protein	Translation	C407	3	3	1	1	0	1	1	1	1	1	1	1	1	1	1	1	1	1	1	1	23
47	TGGT1_260260	ribosomal protein RPP1	Translation	C137	3	1	1	1	0	1	1	1	1	1	1	1	1	0	0	1	1	1	1	1	19
63	TGGT1_309120	ribosomal protein RPL4	Translation	C231	3	3	3	3	1	1	1	3	3	3	3	3	3	1	0	1	3	1	1	1	41
67	TGGT1_219850	prolyl-tRNA synthetase (ProRS)	Translation	C466	3	3	1	1	1	1	3	1	1	1	1	1	1	1	1	1	3	3	3	3	34
76	TGGT1_226970	ribosomal protein RPS11	Translation	C60	3	3	0	0	3	3	3	3	3	3	3	3	3	3	3	3	3	3	3	3	54
77	TGGT1_249250	ribosomal protein RPL35A	Translation	C32	3	3	1	1	0	1	1	1	1	1	1	1	1	1	1	1	1	1	1	1	23
80	TGGT1_312090	ribosomal protein RPL23	Translation	C27	3	3	3	3	3	3	3	3	3	3	3	3	3	3	3	3	3	3	3	3	60
80	TGGT1_312090	ribosomal protein RPL23	Translation	C28	3	3	3	3	3	3	3	3	3	3	3	3	3	1	1	1	1	3	1	1	48
83	TGGT1_300000	ribosomal protein RPL18	Translation	C119	3	3	3	3	1	1	1	3	3	3	3	3	3	3	3	3	3	3	1	1	50
84	TGGT1_232300	ribosomal protein RPS3	Translation	C119	3	3	3	3	0	3	3	3	3	3	0	3	3	1	1	1	1	3	3	3	46
89	TGGT1_238010	ribosomal protein RPL23A	Translation	C68	3	3	1	1	0	1	1	3	1	3	3	3	3	1	1	1	1	1	1	1	33
89	TGGT1_238010	ribosomal protein RPL23A	Translation	C74	3	3	1	1	0	1	1	1	1	1	1	1	1	1	1	1	1	1	1	1	23
90	TGGT1_243570	ribosomal protein RPS26	Translation	C74	3	3	0	3	3	3	3	3	3	3	3	3	3	3	3	3	3	3	3	3	57
90	TGGT1_243570	ribosomal protein RPS26	Translation	C77	3	3	0	3	3	3	3	3	3	3	3	3	3	3	3	3	3	3	3	3	57
96	TGGT1_306960	phenylalanine--tRNA ligase, beta subunit protein	Translation	C293	3	3	1	1	0	1	1	1	1	1	1	1	1	1	1	1	1	1	1	1	23
101	TGGT1_248390	ribosomal protein RPL26	Translation	C35	3	3	1	1	0	1	1	1	1	1	1	1	1	1	1	1	1	1	1	1	23
1	TGGT1_268835	hypothetical protein	Transport/trafficking	C240	3	3	0	0	0	1	1	1	1	1	1	1	1	0	0	0	0	0	0	0	14
19	TGGT1_263300	eukaryotic porin protein	Transport/trafficking	C257	3	3	0	0	0	1	1	1	1	1	0	1	1	0	0	0	0	0	0	0	13
25	TGGT1_297420	putative beta-tubulin cofactor D	Transport/trafficking	C2006	3	3	0	1	0	1	1	0	0	0	0	0	0	1	1	1	1	1	1	1	16
31	TGGT1_258070	hypothetical protein	Transport/trafficking	C587	3	1	0	0	0	0	0	0	0	0	0	0	0	0	0	0	0	0	1	1	6
35	TGGT1_256970	putative vacuolar ATP synthase subunit A	Transport/trafficking	C257	3	3	3	3	0	3	3	3	3	3	3	3	3	1	1	1	1	1	1	1	43
64	TGGT1_256970	putative vacuolar ATP synthase subunit A	Transport/trafficking	C253	3	3	3	3	0	3	3	3	3	3	3	3	3	3	3	3	3	3	3	3	57
81	TGGT1_249900	putative adenine nucleotide translocator	Transport/trafficking	C276	3	3	3	1	3	3	3	3	3	3	3	3	3	3	3	3	0	0	3	3	52
87	TGGT1_299200	putative Bet3 transport protein	Transport/trafficking	C76	3	3	1	1	1	1	1	1	1	1	1	1	1	1	1	1	1	1	1	1	24
93	TGGT1_266990	beta-COP	Transport/trafficking	C945	3	3	1	3	1	1	1	1	1	1	1	1	1	1	1	1	1	1	1	1	26
98	TGGT1_223620	putative SNARE protein	Transport/trafficking	C81	3	0	1	1	0	0	0	0	0	0	0	0	0	0	0	0	0	0	0	1	6
44	TGGT1_202820	ubiquitin-conjugating enzyme subfamily protein	Ubiquitin machinery	C20	3	3	1	1	0	1	1	1	1	1	0	1	1	1	0	1	0	1	1	1	20
44	TGGT1_202820	ubiquitin-conjugating enzyme subfamily protein	Ubiquitin machinery	C24	3	3	1	1	0	1	1	1	1	1	0	1	1	1	0	1	0	1	1	1	20
