## Supplementary material for "Prioritization of antimicrobial targets by CRISPR-based oligo recombineering": Table S4

### Sheet: Fs values (all CORe targets)
ToxoDB ID	Annotation	Phenotype score (Sidik et al. 2016)	Target cysteine position	isoTOP-ABPP R value	Fs (Cys 1)	Fs (Cys 2)	Fs (Cys 3)	Fs (Ala 1)	Fs (Ala 2)	Fs (Ala 3)	Fs (Ser 1)	Fs (Ser 2)	Fs (Ser 1)	Fs (Tyr 1)	Fs (Tyr 2)	Fs (Tyr 3)	Fs (Stop 1)	Fs (Stop 2)	Fs (Stop 3)	p value (Ala)	p value (Ser)	p value (Tyr)	p value (Stop)
TGGT1_202820	ubiquitin-conjugating enzyme subfamily protein	-4.77176	20	2.36	1.11733	1.18898	1.08589	1.12145	1.14918	1.10164	1.48161	1.2581	1.44061	0.459103	0.631643	0.61149	0.281679	0.357266	0.325699	0.9998	0.0051	3.71838e-08	3.71838e-08
TGGT1_202820	ubiquitin-conjugating enzyme subfamily protein	-4.77176	24	2.36	1.38672	1.35311	1.60546	1.22446	1.02896	1.15088	0.877066	0.950611	0.747649	0.410788	0.456592	0.411391	0.764088	0.980261	0.809816	0.0126	0.0001	3.63932e-06	0.0001
TGGT1_202870	SAP domain-containing protein	-3.87519	236	2.55	0.984564	1.17702	1.04878	1.38119	1.23866	1.15649	1.07796	1.12674	1.23023	1.1685	1.17524	1.21471	0.247796	0.262969	0.219733	0.0419	0.5975	0.2586	9.33171e-08
TGGT1_209950	putative thioredoxin	-5.19587	65	2.725	1.18446	0.991941	1.1161	0.998984	1.2105	1.06731	1.12059	1.03717	1.14799	1.02438	0.989157	0.969566	0.0239177	0.0296767	0.0901074	0.9999	0.9999	0.304	2.15725e-08
TGGT1_209950	putative thioredoxin	-5.19587	68	2.725	1.48514	1.15863	1.36052	1.19724	1.24641	1.32154	1.26595	1.33653	1.31414	0.315816	0.535021	0.435864	0.0234803	0.133097	0.00694445	0.7283	0.9877	3.50536e-08	3.50536e-08
TGGT1_215470	ribosomal protein RPL10A	-4.93633	65	2.255	1.09877	1.16645	1.13869	1.40447	1.26308	1.38045	0.336935	0.613377	0.539411	0.789029	0.896738	0.69792	0.0432134	0.150518	0.0483483	0.0487	7.07776e-08	0.0033	7.07776e-08
TGGT1_215470	ribosomal protein RPL10A	-4.93633	73	2.255	0.824206	0.828693	0.842347	1.22515	1.20579	1.10475	1.12891	1.20918	1.17649	1.02169	1.09337	1.11321	0.0685691	0.0654952	0.050752	5.60073e-11	5.60073e-11	5.60073e-11	5.60073e-11
TGGT1_215740	putative notchless	-4.91898	171	2.26	1.12998	1.17608	1.18465	0.967019	1.29311	1.19867	0.789268	1.09586	1.10878	n/a	1.17454	1.05568	0.253353	0.211208	0.277922	0.9999	0.3415	0.9766	1.43241e-05
TGGT1_216450	peptidase, T1 family protein	-4.09921	166	2.39	0.897815	0.953988	0.89598	1.03144	0.996674	1.01526	1.0482	1.03635	1.10205	1.21875	1.2625	1.1929	0.0558451	0.0783193	0.0447206	0.0062	0.0004	2.25522e-12	2.25522e-12
TGGT1_216450	peptidase, T1 family protein	-4.09921	167	2.39	0.986715	1.05338	1.0063	1.15734	1.05483	1.11511	1.04166	1.11729	1.08631	0.876233	0.931096	0.835151	0.0576007	0.0706845	0.0480785	0.0478	0.186	0.0061	7.55078e-11
TGGT1_217900	hypothetical protein	-4.77961	90	1.12	0.401156	0.646304	0.622185	2.18009	1.60803	1.90826	0.536531	0.847887	0.675465	1.10966	1.15835	1.27806	0.574568	0.709604	0.541753	7.94209e-06	0.7485	0.0034	0.985
TGGT1_217900	hypothetical protein	-4.77961	98	1.12	1.11688	0.970169	1.04665	1.06653	0.993539	0.982332	0.816168	1.12238	0.888589	0.920894	0.907186	1.02748	1.02468	1.03387	1.03097	0.9769	0.4439	0.5217	0.9984
TGGT1_219850	prolyl-tRNA synthetase (ProRS)	-4.44901	466	2.675	1.35907	1.15448	1.44145	1.23605	1.19251	1.26711	1.32602	1.81907	1.43555	0.0857776	0.154321	0.152657	0.167541	0.33989	0.139791	0.8714	0.2858	4.74496e-07	4.74496e-07
TGGT1_223620	putative SNARE protein	-4.44278	81	2.97	1.18239	1.20855	0.987703	1.11916	0.988531	0.951851	1.05675	1.10815	1.23133	1.07556	1.07068	1.01073	0.016619	0.0193435	0.0707243	0.357	0.9999	0.6413	4.60812e-08
TGGT1_226960	phosphofructokinase PFKII	-5.19069	1222	2.565	0.983049	0.98813	1.04469	1.01216	0.979904	1.05701	1.05776	1.06869	0.986178	0.987547	0.911099	0.995973	0.964449	1.03956	0.931309	0.9936	0.7889	0.6484	0.8705
TGGT1_226970	ribosomal protein RPS11	-3.75426	60	2.775	1.63097	1.39669	1.39345	0.0799937	0.234467	0.124814	0.651788	0.902447	0.828566	0.0704543	0.0881761	0.0231026	0.168748	0.120098	0.147155	1.51758e-08	1.51758e-08	1.51758e-08	1.51758e-08
TGGT1_227420	4-hydroxy-3-methylbut-2-enyl diphosphate reductase	-6.01376	478	2.7	2.11769	2.1562	2.20042	0.777285	0.762411	0.735027	0.693461	0.724441	0.656274	0.51448	0.658433	0.717308	0.932822	0.740225	0.74463	7.23434e-10	7.23434e-10	7.23434e-10	7.23434e-10
TGGT1_228210	26S proteasome regulatory subunit	-4.96046	203	2.91	1.29527	1.07562	0.972326	0.900063	1.04448	1.082	0.930495	1.13778	1.08423	1.59465	1.03838	1.06948	0.0205955	0.0806508	0.0344101	0.8618	0.9722	0.8063	4.46845e-05
TGGT1_230450	bifunctional GMP synthase/glutamine amidotransferase	-4.15935	155	1.78	1.06267	1.08548	1.15725	0.88122	1.15618	1.05569	1.29976	0.897697	1.04915	1.14218	1.16833	1.02813	0.145791	0.14544	0.139638	0.8692	0.9985	0.9998	4.67506e-06
TGGT1_232300	ribosomal protein RPS3	-4.37407	119	2.83	1.10762	1.10688	1.07417	0.946309	1.06167	0.991052	0.897785	0.905039	1.00567	1.15275	1.04804	1.00336	0.0878256	0.107523	0.0640229	0.1388	0.0126	0.9071	1.85322e-09
TGGT1_233000	KOW motif domain-containing protein	-4.24071	664	1.79	1.14007	1.24618	1.10554	1.00679	1.02597	1.09732	1.21642	0.931491	0.881483	1.01242	1.06688	1.09858	0.0202204	0.0687509	0.0312653	0.366	0.1937	0.4789	1.99934e-07
TGGT1_233140	putative deoxyuridine 5-triphosphate nucleotidohy	-4.26084	154	2.765	1.0537	0.990737	0.966795	1.02076	1.08899	0.988947	0.901507	0.966104	1.0068	1.02704	0.942442	0.941298	0.986804	1.02813	1.11585	0.9021	0.6883	0.8542	0.7712
TGGT1_233170	hypothetical protein	-3.71875	133	1.065	1.1188	1.1975	1.09551	1.08066	1.0153	1.11472	1.2738	1.06649	1.08774	1.09719	1.16181	1.1009	0.410652	0.544448	0.448105	0.6083	0.9999	0.9937	1.14989e-06
TGGT1_236570	lysine decarboxylase family protein	-3.74992	141	1.91	1.08213	1.07774	1.05965	1.14059	1.03251	1.05878	1.06552	0.943237	1.08965	0.977893	1.16986	1.0342	0.648283	0.690607	0.6787	0.9999	0.8445	0.9971	4.79337e-05
TGGT1_236570	lysine decarboxylase family protein	-3.74992	200	2.19	1.06137	1.0867	1.12381	1.0812	1.12745	1.07002	1.02438	1.0684	1.18661	1.0088	1.14728	1.07118	0.307315	0.465854	0.490365	0.9999	0.9999	0.9961	7.91305e-07
TGGT1_236570	lysine decarboxylase family protein	-3.74992	205	2.19	1.30599	1.28579	1.24154	1.31233	1.31136	1.27294	1.30302	1.38073	1.35161	0.595629	0.481505	0.578713	0.574509	0.540255	0.614954	0.9173	0.199	2.31256e-10	2.31256e-10
TGGT1_237820	IMC sub-compartment protein ISP2	-2.04066	80	2.42	1.10577	1.24675	1.0625	0.97211	1.01436	1.19229	1.30234	0.986318	1.07159	1.2051	0.933243	1.1029	0.313945	0.661487	0.31493	0.9088	0.9994	0.9661	0.0005
TGGT1_238010	ribosomal protein RPL23A	-4.80112	68	2.87	0.960186	1.09969	1.02424	0.992401	1.07181	1.05259	1.13789	1.01047	0.967382	1.05068	0.932036	1.03919	0.0863904	0.105368	0.061062	0.9982	0.9984	0.9807	1.01414e-08
TGGT1_238010	ribosomal protein RPL23A	-4.80112	74	2.87	1.11709	1.05986	1.03895	0.966488	1.07413	0.978665	1.07724	0.972195	1.10448	0.983365	1.05915	1.01007	0.0342432	0.0229994	0.0501631	0.3343	0.9548	0.481	4.77175e-10
TGGT1_242330	ribosomal protein RPS5	-4.92374	54	2.245	0.983065	0.889541	1.01528	1.04365	1.20879	1.13283	0.978516	1.10299	1.04695	1.1863	1.02069	1.0121	0.0822531	0.194848	0.0495012	0.0799	0.5544	0.3031	8.74078e-08
TGGT1_243570	ribosomal protein RPS26	-5.13893	74	2.87	1.38072	1.57646	1.32299	0.271031	0.157321	0.183427	0.17125	0.136212	0.142694	0.210442	0.151595	0.175946	0.131933	0.186554	0.138398	1.57875e-09	1.57875e-09	1.57875e-09	1.57875e-09
TGGT1_243570	ribosomal protein RPS26	-5.13893	77	2.87	1.38072	1.54777	1.36291	0.271031	0.122183	0.105916	0.17125	0.13249	0.0875452	0.210442	0.155829	0.128478	0.131933	0.151103	0.0800546	1.3172e-09	1.3172e-09	1.3172e-09	1.3172e-09
TGGT1_248320	carrier superfamily protein	-5.17445	285	1.66	1.17528	1.20684	1.10882	1.20305	1.30873	1.13424	1.3796	1.02907	1.15987	1.13876	1.06688	1.08409	0.250428	0.452703	0.52889	0.9437	0.9953	0.8754	2.3037e-05
TGGT1_248390	ribosomal protein RPL26	-3.22702	35	2.98	1.12325	1.01002	1.16741	1.30057	1.25805	1.10088	1.16463	1.09455	1.18523	0.542248	0.761934	0.650289	0.0391877	0.0297518	0.0425386	0.264	0.8727	0.0002	2.51597e-08
TGGT1_249250	ribosomal protein RPL35A	-5.07625	32	2.785	1.08004	0.984256	1.01773	0.997235	1.01615	1.02545	0.998521	1.11675	1.02028	1.08419	1.05923	1.07564	0.0166828	0.0416824	0.0316258	0.9673	0.9336	0.4086	3.15712e-11
TGGT1_249900	putative adenine nucleotide translocator	-3.77532	276	2.815	1.67447	1.57508	1.34083	1.29839	1.01081	1.26017	1.03274	0.844225	0.981723	0.392873	0.60909	0.4174	0.195431	0.574584	0.459165	0.0631	0.003	1.62502e-05	1.62502e-05
TGGT1_251620	putative flap structure-specific endonuclease 1	-3.90064	62	2.005	1.28507	1.09235	1.17936	1.03194	1.23455	1.15732	1.21291	1.2583	1.14388	1.18616	1.09077	1.20323	0.316147	0.346691	0.337055	0.8699	0.9918	0.9779	1.62223e-07
TGGT1_256970	putative vacuolar ATP synthase subunit A	-3.60677	257	2.14	1.41533	1.2871	1.20357	1.04231	1.3469	1.26689	1.68305	1.39669	1.54165	0.334779	0.351299	0.229155	0.101326	0.155818	0.0622626	0.7769	0.0811	5.60214e-08	5.60214e-08
TGGT1_257680	myosin light chain MLC1	-2.69524	11	2.475	1.19619	1.08356	1.14104	1.19463	1.1733	1.18571	1.24015	1.1031	1.10119	0.915423	0.972304	1.07151	0.333003	0.570282	0.357409	0.4396	0.0236	0.0401	1.96416e-06
TGGT1_257680	myosin light chain MLC1	-2.69524	8	2.475	1.06019	1.06972	1.05124	0.980119	1.0345	1.04686	1.18317	1.1471	1.12657	1.19716	1.09798	1.1351	0.416166	0.46895	0.414081	0.9027	0.9998	0.125	6.85615e-10
TGGT1_258070	hypothetical protein	-5.2419	587	1.975	1.081	1.16871	1.08148	1.02375	1.04549	0.971477	1.08896	1.00814	1.01084	0.976714	1.03876	1.15067	0.0384339	0.0602388	0.0449676	0.1421	0.3078	0.5454	1.10846e-09
TGGT1_258970	hypothetical protein	-5.00524	2645	0.675	1.07662	1.05314	1.13863	1.18811	1.21766	1.02023	1.03696	1.04264	1.11721	1.04832	1.06627	1.11442	0.568514	0.4984	0.489502	0.6789	0.9658	0.9961	9.21258e-07
TGGT1_260260	ribosomal protein RPP1	-4.97774	137	2.38	0.907599	0.855941	0.822001	0.375748	0.936522	0.911078	0.98327	0.952874	0.804485	0.866187	0.903706	0.804586	1.58915	1.2672	1.4594	0.7903	0.9855	0.9999	0.0059
TGGT1_263300	eukaryotic porin protein	-3.66567	257	1.745	1.11513	1.20203	1.11644	1.21768	1.20365	1.14595	1.1684	1.01752	1.12305	1.05807	1.06083	1.1365	0.291119	0.310912	0.194155	0.7371	0.7775	0.5327	8.67686e-09
TGGT1_263530	putative chaperonin	-2.95947	89	2.46	1.04538	0.951202	1.06971	1.03547	1.11206	1.24965	1.29735	1.42189	1.08213	1.13128	0.842933	1.09463	0.373236	0.669625	0.339739	0.7551	0.1788	0.9999	0.0025
TGGT1_266460	putative small ubiquitin family modifier	-4.44024	45	2.765	1.56436	1.34316	1.49079	1.26471	1.1975	1.26225	1.34274	1.30904	1.23136	0.0693769	0.0666158	0.0357794	0.0775871	0.164427	0.0694723	0.0053	0.0263	1.0748e-10	1.0748e-10
TGGT1_266990	beta-COP	-4.76615	945	2.945	1.52353	1.26068	1.57353	0.0383005	0.0674591	0.101271	1.37737	1.3398	1.2598	0.458082	0.763617	0.433508	0.110625	0.0851983	0.0608837	5.64116e-08	0.505	5.64116e-08	5.64116e-08
TGGT1_268835	hypothetical protein	-2.01796	240	0.605	1.08907	0.976102	1.15188	1.20286	1.15765	1.00486	1.12324	1.16787	1.09222	0.989061	1.09951	1.20973	0.347851	0.31385	0.349942	0.865	0.8162	0.9806	9.54731e-07
TGGT1_269190	glyceraldehyde-3-phosphate dehydrogenase GAPDH2	-4.39897	795	2.735	1.2462	1.10189	1.21849	1.22443	1.25428	1.18498	1.26461	1.19692	1.35406	1.09324	0.85688	1.05992	0.196971	0.56363	0.286526	0.9897	0.7903	0.2136	9.8233e-06
TGGT1_269190	glyceraldehyde-3-phosphate dehydrogenase GAPDH2	-4.39897	798	2.735	2.36476	2.24434	2.63631	0.775811	0.782857	0.694724	0.66403	0.709746	0.701713	0.631255	0.749722	0.634901	0.741645	0.652611	0.63364	3.4579e-09	3.4579e-09	3.4579e-09	3.4579e-09
TGGT1_271888	putative 3-ketoacyl-CoA reductase	-4.5008	6	2.045	1.09856	1.2511	1.20429	1.11084	1.1359	1.05103	1.34295	1.22067	1.22466	1.13599	1.14467	1.20642	0.0831085	0.113848	0.0801685	0.2276	0.289	0.9603	6.33236e-10
TGGT1_271888	putative 3-ketoacyl-CoA reductase	-4.5008	8	2.045	1.12263	1.06268	1.06847	1.12801	1.19836	1.14325	1.09787	1.14669	1.13588	1.14789	1.17969	1.14208	0.155096	0.191879	0.112807	0.0619	0.3543	0.0618	9.87447e-12
TGGT1_276110	cytochrome b5 family heme/steroid binding domain-c	-3.00612	195	2.975	0.83404	0.854785	0.76527	0.921825	1.0171	0.817004	1.19344	1.02654	1.19669	1.01355	0.96582	1.01937	1.00068	1.10735	1.17071	0.3675	0.0016	0.0514	0.0048
TGGT1_276110	cytochrome b5 family heme/steroid binding domain-c	-3.00612	196	2.975	0.737279	0.882603	0.751368	1.02386	1.19363	1.20008	1.39455	1.31561	1.37621	1.09898	0.926648	0.955712	0.596991	0.636971	0.554856	0.0007	1.89243e-06	0.0252	0.0322
TGGT1_278870	myosin F	-3.54553	1746	1.905	1.11054	1.02592	1.01886	1.04676	1.05629	1.14709	1.00078	1.06476	1.11798	1.21726	1.12813	1.09975	0.499239	0.634076	0.481422	0.9247	0.999	0.2461	1.99214e-06
TGGT1_284560	ribosomal protein RPL9	-5.36838	63	2.18	1.03999	1.13941	1.08748	1.07106	0.996509	0.954641	1.05875	1.06079	1.09728	0.929629	0.959674	0.982427	0.0341786	0.0572471	0.0360056	0.0781	0.9517	0.0059	4.97695e-11
TGGT1_284560	ribosomal protein RPL9	-5.36838	68	2.18	0.998823	1.2328	1.0401	0.938656	1.00426	1.0398	1.08733	1.03653	1.00761	1.09243	0.90934	1.01622	0.0950515	0.00504245	0.0516257	0.407	0.8718	0.5112	6.10809e-08
TGGT1_297420	putative beta-tubulin cofactor D	-4.45174	2006	1.875	1.14727	1.26864	1.25078	1.21135	1.26494	1.15966	1.06246	0.961734	1.01147	1.22763	0.995941	1.15319	0.186739	0.22108	0.232479	0.999	0.0133	0.3162	2.96159e-08
TGGT1_299200	putative Bet3 transport protein	-3.94431	76	2.845	1.12027	1.25338	1.28419	1.16134	1.1558	1.08593	1.3019	1.07242	1.24402	1.25644	1.24655	1.03211	0.0770125	0.0799895	0.0591482	0.6128	0.999	0.9435	6.95773e-08
TGGT1_300000	ribosomal protein RPL18	-5.58967	119	2.82	1.09065	1.13318	1.02013	1.08574	0.921923	1.08076	1.08427	1.05314	1.07754	0.909739	1.09037	1.00632	0.0451427	0.0861244	0.0440322	0.7308	0.999	0.4158	9.68974e-09
TGGT1_300140	putative elongation factor 1-gamma	-3.02171	236	1.11	0.746018	0.900955	0.795481	0.853177	0.800439	0.856456	0.888986	0.98112	0.865366	0.989581	0.919616	0.857382	1.46234	1.32266	1.51236	0.9838	0.3216	0.2492	4.49423e-06
TGGT1_306000	AP2 domain transcription factor AP2IX-8	-2.63734	502	2.375	1.17959	1.20444	1.33057	1.00761	1.0345	0.964368	1.22895	1.18236	1.15479	0.958675	0.889973	0.95221	0.0688455	0.153157	0.0469661	0.0009	0.6202	0.0001	7.63784e-10
TGGT1_306960	phenylalanine--tRNA ligase, beta subunit protein	-3.92433	293	2.965	1.13991	1.18358	1.12107	1.08385	0.946987	1.09174	1.16319	1.42	1.09987	0.983072	1.10363	1.14519	0.155565	0.131582	0.111161	0.4691	0.6944	0.765	3.10852e-07
TGGT1_306960	phenylalanine--tRNA ligase, beta subunit protein	-3.92433	407	2.275	1.14586	1.19168	1.11319	1.06272	1.2916	1.16815	1.11112	0.974878	1.02005	1.12819	1.01755	1.12594	0.170834	0.244713	0.136456	0.9819	0.2278	0.7168	5.30913e-08
TGGT1_309120	ribosomal protein RPL4	-5.61963	231	2.625	1.04955	1.16742	1.09498	1.07938	1.1053	1.09205	1.09444	1.17883	1.10203	0.059146	0.0912282	0.187346	0.0184368	0.0274562	0.0738026	0.9936	0.9484	3.96643e-11	3.96643e-11
TGGT1_310040	putative ubiquitin conjugating enzyme E2	-2.0713	121	2.955	1.32747	1.20855	1.36574	1.14443	1.23425	1.09689	1.13614	1.10065	1.19759	0.912842	0.906681	0.843392	0.194542	0.232712	0.187969	0.0373	0.023	3.01456e-09	3.01456e-09
TGGT1_310040	putative ubiquitin conjugating enzyme E2	-2.0713	126	2.955	1.52661	1.44406	1.50948	1.37597	1.28987	1.35081	1.14694	1.134	1.14561	0.31899	0.412071	0.380806	0.194727	0.318002	0.270756	0.0059	2.17183e-11	2.17183e-11	2.17183e-11
TGGT1_310040	putative ubiquitin conjugating enzyme E2	-2.0713	138	2.955	1.14019	1.08882	1.22853	1.08969	1.10031	1.09426	1.16321	1.14316	1.03139	1.09316	1.0333	1.13843	0.15054	0.317151	0.072681	0.7575	0.9113	0.6916	7.63557e-08
TGGT1_311030	hypothetical protein	-3.55841	26	0.825	1.7764	1.13919	1.00377	1.11411	1.15277	1.10527	0.935094	1.32501	1.17012	1.03533	0.991406	1.1893	0.00791409	0.00626143	0.0907163	0.6812	0.7521	0.4927	0.000158923
TGGT1_312090	ribosomal protein RPL23	-4.3156	27	2.815	1.00545	1.1816	1.04751	1.09894	0.941107	1.05245	1.18124	1.25807	1.16455	0.0869166	0.134968	0.122516	0.0488316	0.120392	0.0337578	0.7743	0.1165	8.49244e-10	8.49244e-10
TGGT1_312090	ribosomal protein RPL23	-4.3156	28	2.815	1.0635	1.12141	1.00094	0.998796	1.0253	1.07202	1.30109	1.15885	1.20023	0.125086	0.134207	0.0764645	0.0199157	0.134075	0.0631585	0.899	0.0163	1.65588e-10	1.65588e-10
TGGT1_312110	apicoplast-associated thioredoxin family protein A	-4.16306	309	1.785	1.09286	1.12038	0.984261	1.137	1.07195	1.08369	1.01637	0.971913	1.19927	1.29268	1.13136	1.1936	0.552121	0.712723	0.659812	0.9689	0.9999	0.184	0.0003
TGGT1_313270	hypothetical protein	-3.3143	1229	2.835	1.12659	1.04061	1.05497	1.0749	1.25353	1.21964	1.18469	0.998011	1.05972	1.20566	1.06743	1.20393	0.121377	0.250823	0.105475	0.3435	0.9999	0.5387	1.04503e-07
TGGT1_317720	putative eukaryotic translation initiation factor	-4.82485	69	1.365	1.07224	1.11878	0.82569	1.15349	1.24347	1.48942	0.951957	0.913088	0.695467	0.976559	0.778064	0.907878	0.710165	0.757803	0.732088	0.0655	0.4534	0.6487	0.0857

### Sheet: Deleterious & GOF mutations
ToxoDB ID	Annotation	Phenotype score (Sidik et al. 2016)	Target cysteine position	isoTOP-ABPP R value	Fs (Cys 1)	Fs (Cys 2)	Fs (Cys 3)	Fs (Ala 1)	Fs (Ala 2)	Fs (Ala 3)	Fs (Ser 1)	Fs (Ser 2)	Fs (Ser 1)	Fs (Tyr 1)	Fs (Tyr 2)	Fs (Tyr 3)	Fs (Stop 1)	Fs (Stop 2)	Fs (Stop 3)	p value (Ala)	p value (Ser)	p value (Tyr)	p value (Stop)	Deleterious mutation(s)	Gain-of-function mutation(s)
TGGT1_202820	ubiquitin-conjugating enzyme subfamily protein	-4.77176	20	2.36	1.11733	1.18898	1.08589	1.12145	1.14918	1.10164	1.48161	1.2581	1.44061	0.459103	0.631643	0.61149	0.281679	0.357266	0.325699	0.9998	0.0051	3.71838e-08	3.71838e-08	Tyr	-
TGGT1_202820	ubiquitin-conjugating enzyme subfamily protein	-4.77176	24	2.36	1.38672	1.35311	1.60546	1.22446	1.02896	1.15088	0.877066	0.950611	0.747649	0.410788	0.456592	0.411391	0.764088	0.980261	0.809816	0.0126	0.0001	3.63932e-06	0.0001	Ser, Tyr	-
TGGT1_209950	putative thioredoxin	-5.19587	68	2.725	1.48514	1.15863	1.36052	1.19724	1.24641	1.32154	1.26595	1.33653	1.31414	0.315816	0.535021	0.435864	0.0234803	0.133097	0.00694445	0.7283	0.9877	3.50536e-08	3.50536e-08	Tyr	-
TGGT1_215470	ribosomal protein RPL10A	-4.93633	65	2.255	1.09877	1.16645	1.13869	1.40447	1.26308	1.38045	0.336935	0.613377	0.539411	0.789029	0.896738	0.69792	0.0432134	0.150518	0.0483483	0.0487	7.07776e-08	0.0033	7.07776e-08	Ser	-
TGGT1_215470	ribosomal protein RPL10A	-4.93633	73	2.255	0.824206	0.828693	0.842347	1.22515	1.20579	1.10475	1.12891	1.20918	1.17649	1.02169	1.09337	1.11321	0.0685691	0.0654952	0.050752	5.60073e-11	5.60073e-11	5.60073e-11	5.60073e-11	-	Ala, Ser
TGGT1_216450	peptidase, T1 family protein	-4.09921	166	2.39	0.897815	0.953988	0.89598	1.03144	0.996674	1.01526	1.0482	1.03635	1.10205	1.21875	1.2625	1.1929	0.0558451	0.0783193	0.0447206	0.0062	0.0004	2.25522e-12	2.25522e-12	-	Tyr
TGGT1_219850	prolyl-tRNA synthetase (ProRS)	-4.44901	466	2.675	1.35907	1.15448	1.44145	1.23605	1.19251	1.26711	1.32602	1.81907	1.43555	0.0857776	0.154321	0.152657	0.167541	0.33989	0.139791	0.8714	0.2858	4.74496e-07	4.74496e-07	Tyr	-
TGGT1_226970	ribosomal protein RPS11	-3.75426	60	2.775	1.63097	1.39669	1.39345	0.0799937	0.234467	0.124814	0.651788	0.902447	0.828566	0.0704543	0.0881761	0.0231026	0.168748	0.120098	0.147155	1.51758e-08	1.51758e-08	1.51758e-08	1.51758e-08	Ala, Ser, Tyr	-
TGGT1_227420	4-hydroxy-3-methylbut-2-enyl diphosphate reductase	-6.01376	478	2.7	2.11769	2.1562	2.20042	0.777285	0.762411	0.735027	0.693461	0.724441	0.656274	0.51448	0.658433	0.717308	0.932822	0.740225	0.74463	7.23434e-10	7.23434e-10	7.23434e-10	7.23434e-10	Ala, Ser, Tyr	-
TGGT1_236570	lysine decarboxylase family protein	-3.74992	205	2.19	1.30599	1.28579	1.24154	1.31233	1.31136	1.27294	1.30302	1.38073	1.35161	0.595629	0.481505	0.578713	0.574509	0.540255	0.614954	0.9173	0.199	2.31256e-10	2.31256e-10	Tyr	-
TGGT1_243570	ribosomal protein RPS26	-5.13893	74	2.87	1.38072	1.57646	1.32299	0.271031	0.157321	0.183427	0.17125	0.136212	0.142694	0.210442	0.151595	0.175946	0.131933	0.186554	0.138398	1.57875e-09	1.57875e-09	1.57875e-09	1.57875e-09	Ala, Ser, Tyr	-
TGGT1_243570	ribosomal protein RPS26	-5.13893	77	2.87	1.38072	1.54777	1.36291	0.271031	0.122183	0.105916	0.17125	0.13249	0.0875452	0.210442	0.155829	0.128478	0.131933	0.151103	0.0800546	1.3172e-09	1.3172e-09	1.3172e-09	1.3172e-09	Ala, Ser, Tyr	-
TGGT1_248390	ribosomal protein RPL26	-3.22702	35	2.98	1.12325	1.01002	1.16741	1.30057	1.25805	1.10088	1.16463	1.09455	1.18523	0.542248	0.761934	0.650289	0.0391877	0.0297518	0.0425386	0.264	0.8727	0.0002	2.51597e-08	Tyr	-
TGGT1_249900	putative adenine nucleotide translocator	-3.77532	276	2.815	1.67447	1.57508	1.34083	1.29839	1.01081	1.26017	1.03274	0.844225	0.981723	0.392873	0.60909	0.4174	0.195431	0.574584	0.459165	0.0631	0.003	1.62502e-05	1.62502e-05	Ser, Tyr	-
TGGT1_256970	putative vacuolar ATP synthase subunit A	-3.60677	257	2.14	1.41533	1.2871	1.20357	1.04231	1.3469	1.26689	1.68305	1.39669	1.54165	0.334779	0.351299	0.229155	0.101326	0.155818	0.0622626	0.7769	0.0811	5.60214e-08	5.60214e-08	Tyr	-
TGGT1_266460	putative small ubiquitin family modifier	-4.44024	45	2.765	1.56436	1.34316	1.49079	1.26471	1.1975	1.26225	1.34274	1.30904	1.23136	0.0693769	0.0666158	0.0357794	0.0775871	0.164427	0.0694723	0.0053	0.0263	1.0748e-10	1.0748e-10	Tyr	-
TGGT1_266990	beta-COP	-4.76615	945	2.945	1.52353	1.26068	1.57353	0.0383005	0.0674591	0.101271	1.37737	1.3398	1.2598	0.458082	0.763617	0.433508	0.110625	0.0851983	0.0608837	5.64116e-08	0.505	5.64116e-08	5.64116e-08	Ala, Tyr	-
TGGT1_269190	glyceraldehyde-3-phosphate dehydrogenase GAPDH2	-4.39897	798	2.735	2.36476	2.24434	2.63631	0.775811	0.782857	0.694724	0.66403	0.709746	0.701713	0.631255	0.749722	0.634901	0.741645	0.652611	0.63364	3.4579e-09	3.4579e-09	3.4579e-09	3.4579e-09	Ala, Ser, Tyr	-
TGGT1_276110	cytochrome b5 family heme/steroid binding domain-c	-3.00612	196	2.975	0.737279	0.882603	0.751368	1.02386	1.19363	1.20008	1.39455	1.31561	1.37621	1.09898	0.926648	0.955712	0.596991	0.636971	0.554856	0.0007	1.89243e-06	0.0252	0.0322	-	Ala, Ser
TGGT1_309120	ribosomal protein RPL4	-5.61963	231	2.625	1.04955	1.16742	1.09498	1.07938	1.1053	1.09205	1.09444	1.17883	1.10203	0.059146	0.0912282	0.187346	0.0184368	0.0274562	0.0738026	0.9936	0.9484	3.96643e-11	3.96643e-11	Tyr	-
TGGT1_310040	putative ubiquitin conjugating enzyme E2	-2.0713	126	2.955	1.52661	1.44406	1.50948	1.37597	1.28987	1.35081	1.14694	1.134	1.14561	0.31899	0.412071	0.380806	0.194727	0.318002	0.270756	0.0059	2.17183e-11	2.17183e-11	2.17183e-11	Tyr	-
TGGT1_312090	ribosomal protein RPL23	-4.3156	27	2.815	1.00545	1.1816	1.04751	1.09894	0.941107	1.05245	1.18124	1.25807	1.16455	0.0869166	0.134968	0.122516	0.0488316	0.120392	0.0337578	0.7743	0.1165	8.49244e-10	8.49244e-10	Tyr	-
TGGT1_312090	ribosomal protein RPL23	-4.3156	28	2.815	1.0635	1.12141	1.00094	0.998796	1.0253	1.07202	1.30109	1.15885	1.20023	0.125086	0.134207	0.0764645	0.0199157	0.134075	0.0631585	0.899	0.0163	1.65588e-10	1.65588e-10	Tyr	-
