## Supplementary material for "Prioritization of antimicrobial targets by CRISPR-based oligo recombineering": Table S5

### Sheet: Sheet1
Table SX. Primers and oligonucleotides used in the study
ID	Sequence (5' to 3')	Use	Notes
P1	GCCCTACTCGTTGGCATTTTTTCTATAACTTCGTATAG	Removing the TUB8 protomer from p5RT70loxPKillerRedloxPYFP-HX (F)
P2	GCCGTCGTTTTACAACGTCGTGAC	Removing the TUB8 protomer from p5RT70loxPKillerRedloxPYFP-HX (R)
P3	ATTTATTTAGGCGCCTTCTTATCGCAACTCTCTAATATCTGG	Amplifying the TgHypo 5′ UTR homology region for cloning pG140::TgHypo-3×HA (F)
P4	ATATTATATGGCGCCTCTCGCTCGGACGAGAAATCAAGGA	Amplifying the TgHypo 5′ UTR homology region for cloning pG140::TgHypo-3×HA (R)
P5	ATATTAAATGAGCTCGGCAGGTGAAGAAAGGAGACGGC	Amplifying the TgHypo 3′ UTR homology region for cloning pG140::TgHypo-3×HA (F)
P6	ATATTATATGAGCTCCAAGAGGAGGAACTGGGGAAGAACT	Amplifying the TgHypo 3′ UTR homology region for cloning pG140::TgHypo-3×HA (R)
P7	GTTCTCGTCCGAGCGAGAAGAGTTTTAGAGCTAGAAATAGC	Substitution of sgUPRT in pSAG1::Cas9-U6::sgUPRT with 5′ TgHypo sgRNA (F)
P8	GTCTCTTCGGCAGGTGAAGAAGTTTTAGAGCTAGAAATAGC	Substitution of sgUPRT in pSAG1::Cas9-U6::sgUPRT with 3′ TgHypo sgRNA (F)
P9	AACTTGACATCCCCATTTACC	Universal primer for substitution of sgUPRT in pSAG1::Cas9-U6::sgUPRT (R)
P10	GTAATACGACTCACTATAGGGCGAATTGGGTACCCAAGTAAGCAGAAGCACGCT	Amplifying the 5′ TgHypo sgRNA Gibson fragment for assembly of pSAG1::Cas9-U6::sgTgHypo(×2) (F)
P11	GTAAAAGCTTATCGATACCGTCGACCTCGAGAATTAACCCTCACTAAAGG	Amplifying the 5′ TgHypo sgRNA Gibson fragment for assembly of pSAG1::Cas9-U6::sgTgHypo(×2) (R)
P12	TCTGGTGGGTCTCTGTCCGGTACCATGCATGTCCCGCGTT	Amplifying the Cas9 part for BASIC assembly of pCORe (F)
P13	CGATAGGTCTCCCGAGCCTCCCCAGCATGCCTGCTATTCT	Amplifying the Cas9 part for BASIC assembly of pCORe (R)
P14	TCTGGTGGGTCTCTGTCCCAGCACGAAACCTTGCATTC	Amplifying the hxgprt part for BASIC assembly of pCORe (F)
P15	CGATAGGTCTCCCGAGCCTTCAATGATCCCCCTCCACC	Amplifying the hxgprt part for BASIC assembly of pCORe (R)
P16	GACACCAGGTGTGCAGATCC	Removing BsaI site within the DHFR 5′ UTR of the hxgprt BASIC part (F)
P17	GATGTCGAACAAAGCACGGA	Removing BsaI site within the DHFR 5′ UTR of the hxgprt BASIC part (R)
P18	GGTGCCACAGACCCCTGTGTCCTTTATC	Removing BsaI site within the DHFR 3′ UTR of the hxgprt BASIC part (F)
P19	CCCTCGTCAGCTCTCTCCGATCCGA	Removing BsaI site within the DHFR 3′ UTR of the hxgprt BASIC part (R)
P20	TCCGCCGTGAGGTGTATGTA	Confirming successful 5′ integration of the TgHypo iKO construct into the TgHypo locus (F)
P21	GCATATGACCATGCACGTTCTG	Confirming successful 5′ integration of the TgHypo iKO construct into the TgHypo locus (R)
P22	AACGAGATGTTCCGCGACTT	Confirming successful 3′ integration of the TgHypo iKO construct into the TgHypo locus (F)
P23	CCATCCGTGGAGAAATCTGAGTTT	Confirming successful 3′ integration of the TgHypo iKO construct into the TgHypo locus (R)
P24	GTTTTTCCTCGGCGCAACTT	Checking disruption of the endogenous TgHypo locus (F)
P25	ACAACGAACGCATGCGAAAA	Checking disruption of the endogenous TgHypo locus (R)
P26	CGTGTCTGGCCTTAGTCGTC	Checking rapamycin-induced excision of the TgHypo iKO construct (F)
P27	AAGTCGCGGAACATCTCGTT	Checking rapamycin-induced excision of the TgHypo iKO construct (R)
P28	GAAGGCAGTGAGACGCGCCGTTACTGCCGGAGTTTTCGCAGCACCGACGTTGATGTCGTTCTTGCGATGT	Proline CORe template for mutagenesis of SAG1 (P35; sense strand)
P29	ACATCGCAAGAACGACATCAACGTCGGTGCTGCGAAAACTCCGGCAGTAACGGCGCGTCTCACTGCCTTC	Proline CORe template for mutagenesis of SAG1 (P35; antisense strand)
P30	GAAGGCAGTGAGACGCGCCGTTACTGCCGGAGTTTTCGCAGCATGAACGTTGATGTCGTTCTTGCGATGT	Stop codon CORe template for mutagenesis of SAG1 (P35; sense strand)
P31	ACATCGCAAGAACGACATCAACGTTCATGCTGCGAAAACTCCGGCAGTAACGGCGCGTCTCACTGCCTTC	Stop codon CORe template for mutagenesis of SAG1 (P35; antisense strand)
P32	TCGTCGGCAGCGTCAGATGTGTATAAGAGACAGTTCTGGGAAGCTGTCAACCT	Amplifying the integration site of CORe mutational templates targeting TGGT1_202820 (C20; F)	Bold = Illumina adapter sequence
P33	GTCTCGTGGGCTCGGAGATGTGTATAAGAGACAGATCCAACAGAACATCCAGAAGG	Amplifying the integration site of CORe mutational templates targeting TGGT1_202820 (C20; R)	Bold = Illumina adapter sequence
P34	TCGTCGGCAGCGTCAGATGTGTATAAGAGACAGATTTGTAGACATGCAAGTGGC	Amplifying the integration site of CORe mutational templates targeting TGGT1_202820 (C24; F)	Bold = Illumina adapter sequence
P35	GTCTCGTGGGCTCGGAGATGTGTATAAGAGACAGCTCATCATCCAATCCAACAGA	Amplifying the integration site of CORe mutational templates targeting TGGT1_202820 (C24; R)	Bold = Illumina adapter sequence
P36	TCGTCGGCAGCGTCAGATGTGTATAAGAGACAGCGCTAATGCTGTGGCGAGGCCTT	Amplifying the integration site of CORe mutational templates targeting TGGT1_202870 (C236; F)	Bold = Illumina adapter sequence
P37	GTCTCGTGGGCTCGGAGATGTGTATAAGAGACAGTTTCTCTGTGCTTCCGGCCGGT	Amplifying the integration site of CORe mutational templates targeting TGGT1_202870 (C236; R)	Bold = Illumina adapter sequence
P38	TCGTCGGCAGCGTCAGATGTGTATAAGAGACAGTGCAGTCTTGTTCTATAAAGATGGA	Amplifying the integration site of CORe mutational templates targeting TGGT1_209950 (C65; F)	Bold = Illumina adapter sequence
P39	GTCTCGTGGGCTCGGAGATGTGTATAAGAGACAGTTTCTCTTGCGAAGCCATGTAA	Amplifying the integration site of CORe mutational templates targeting TGGT1_209950 (C65; R)	Bold = Illumina adapter sequence
P40	TCGTCGGCAGCGTCAGATGTGTATAAGAGACAGCTTGTTCTATAAAGATGGATGTAGC	Amplifying the integration site of CORe mutational templates targeting TGGT1_209950 (C68; F)	Bold = Illumina adapter sequence
P41	GTCTCGTGGGCTCGGAGATGTGTATAAGAGACAGTTTCTCTTGCGAAGCCATGTAA	Amplifying the integration site of CORe mutational templates targeting TGGT1_209950 (C68; R)	Bold = Illumina adapter sequence
P42	TCGTCGGCAGCGTCAGATGTGTATAAGAGACAGTCCGAGACCTAGAATGAGAGTT	Amplifying the integration site of CORe mutational templates targeting TGGT1_215470 (C65; F)	Bold = Illumina adapter sequence
P43	GTCTCGTGGGCTCGGAGATGTGTATAAGAGACAGACCGCACAGAAGAGCCATAC	Amplifying the integration site of CORe mutational templates targeting TGGT1_215470 (C65; R)	Bold = Illumina adapter sequence
P44	TCGTCGGCAGCGTCAGATGTGTATAAGAGACAGTCCGAGACCTAGAATGAGAGTT	Amplifying the integration site of CORe mutational templates targeting TGGT1_215470 (C73; F)	Bold = Illumina adapter sequence
P45	GTCTCGTGGGCTCGGAGATGTGTATAAGAGACAGACCGCACAGAAGAGCCATAC	Amplifying the integration site of CORe mutational templates targeting TGGT1_215470 (C73; R)	Bold = Illumina adapter sequence
P46	TCGTCGGCAGCGTCAGATGTGTATAAGAGACAGATCTGGCGATATGACAGTTAGAT	Amplifying the integration site of CORe mutational templates targeting TGGT1_215740 (C171; F)	Bold = Illumina adapter sequence
P47	GTCTCGTGGGCTCGGAGATGTGTATAAGAGACAGGAAACAAAAAGCGGGCAAGG	Amplifying the integration site of CORe mutational templates targeting TGGT1_215740 (C171; R)	Bold = Illumina adapter sequence
P48	TCGTCGGCAGCGTCAGATGTGTATAAGAGACAGTCAACTGTGGTCAAGTGTGGT	Amplifying the integration site of CORe mutational templates targeting TGGT1_216450 (C166; F)	Bold = Illumina adapter sequence
P49	GTCTCGTGGGCTCGGAGATGTGTATAAGAGACAGCGCCGTCGCTCTATATTTAGA	Amplifying the integration site of CORe mutational templates targeting TGGT1_216450 (C166; R)	Bold = Illumina adapter sequence
P50	TCGTCGGCAGCGTCAGATGTGTATAAGAGACAGTCAACTGTGGTCAAGTGTGGT	Amplifying the integration site of CORe mutational templates targeting TGGT1_216450 (C167; F)	Bold = Illumina adapter sequence
P51	GTCTCGTGGGCTCGGAGATGTGTATAAGAGACAGCGCCGTCGCTCTATATTTAGA	Amplifying the integration site of CORe mutational templates targeting TGGT1_216450 (C167; R)	Bold = Illumina adapter sequence
P52	TCGTCGGCAGCGTCAGATGTGTATAAGAGACAGAAACCAAGCACCGAGAACCA	Amplifying the integration site of CORe mutational templates targeting TGGT1_217900 (C90; F)	Bold = Illumina adapter sequence
P53	GTCTCGTGGGCTCGGAGATGTGTATAAGAGACAGACACGTTGTATTTGCGACAGAA	Amplifying the integration site of CORe mutational templates targeting TGGT1_217900 (C90; R)	Bold = Illumina adapter sequence
P54	TCGTCGGCAGCGTCAGATGTGTATAAGAGACAGGAACCAGAGGGCGACTGTATGGTGTG	Amplifying the integration site of CORe mutational templates targeting TGGT1_217900 (C98; F)	Bold = Illumina adapter sequence
P55	GTCTCGTGGGCTCGGAGATGTGTATAAGAGACAGGCTCCAAGAGCGTTCGCTGTTCG	Amplifying the integration site of CORe mutational templates targeting TGGT1_217900 (C98; R)	Bold = Illumina adapter sequence
P56	TCGTCGGCAGCGTCAGATGTGTATAAGAGACAGTCTCCCTTTGAAGTTGAATCAA	Amplifying the integration site of CORe mutational templates targeting TGGT1_219850 (C466; F)	Bold = Illumina adapter sequence
P57	GTCTCGTGGGCTCGGAGATGTGTATAAGAGACAGTATCAAGCACAAGTTCCCAGG	Amplifying the integration site of CORe mutational templates targeting TGGT1_219850 (C466; R)	Bold = Illumina adapter sequence
P58	TCGTCGGCAGCGTCAGATGTGTATAAGAGACAGTTCTCCCTATTCTTCTGCTTGGT	Amplifying the integration site of CORe mutational templates targeting TGGT1_223620 (C81; F)	Bold = Illumina adapter sequence
P59	GTCTCGTGGGCTCGGAGATGTGTATAAGAGACAGAGCTTGCTTTTTCTCCTTCAAAG	Amplifying the integration site of CORe mutational templates targeting TGGT1_223620 (C81; R)	Bold = Illumina adapter sequence
P60	TCGTCGGCAGCGTCAGATGTGTATAAGAGACAGGTCTGAGGCATGTGGTGCAGCG	Amplifying the integration site of CORe mutational templates targeting TGGT1_226960 (C1222; F)	Bold = Illumina adapter sequence
P61	GTCTCGTGGGCTCGGAGATGTGTATAAGAGACAGTTCTGCCGGAGTCTCGCTGTGG	Amplifying the integration site of CORe mutational templates targeting TGGT1_226960 (C1222; R)	Bold = Illumina adapter sequence
P62	TCGTCGGCAGCGTCAGATGTGTATAAGAGACAGACCTCGCTTGGCAAAAGAAAGCAAATATGTTGAT	Amplifying the integration site of CORe mutational templates targeting TGGT1_226970 (C60; F)	Bold = Illumina adapter sequence
P63	GTCTCGTGGGCTCGGAGATGTGTATAAGAGACAGAGAAAGTTGTCATCTTCGGAATCGTTTGTTCGAC	Amplifying the integration site of CORe mutational templates targeting TGGT1_226970 (C60; R)	Bold = Illumina adapter sequence
P64	TCGTCGGCAGCGTCAGATGTGTATAAGAGACAGTGGGTCTTCAAACATGCGGT	Amplifying the integration site of CORe mutational templates targeting TGGT1_227420 (C478; F)	Bold = Illumina adapter sequence
P65	GTCTCGTGGGCTCGGAGATGTGTATAAGAGACAGGACATGAACCTTCGTAACCAAC	Amplifying the integration site of CORe mutational templates targeting TGGT1_227420 (C478; R)	Bold = Illumina adapter sequence
P66	TCGTCGGCAGCGTCAGATGTGTATAAGAGACAGTGGTGCTCGCCTGTTGAATG	Amplifying the integration site of CORe mutational templates targeting TGGT1_228210 (C203; F)	Bold = Illumina adapter sequence
P67	GTCTCGTGGGCTCGGAGATGTGTATAAGAGACAGCGCGCTTGCAACAACTTTCATAAAA	Amplifying the integration site of CORe mutational templates targeting TGGT1_228210 (C203; R)	Bold = Illumina adapter sequence
P68	TCGTCGGCAGCGTCAGATGTGTATAAGAGACAGTGCGGGAATTGAAGAGGGCAGG	Amplifying the integration site of CORe mutational templates targeting TGGT1_230450 (C155; F)	Bold = Illumina adapter sequence
P69	GTCTCGTGGGCTCGGAGATGTGTATAAGAGACAGACTCACTCTCGCGTCTCTTTGG	Amplifying the integration site of CORe mutational templates targeting TGGT1_230450 (C155; R)	Bold = Illumina adapter sequence
P70	TCGTCGGCAGCGTCAGATGTGTATAAGAGACAGCGTTGCGTGTGAAATCGTACTGTC	Amplifying the integration site of CORe mutational templates targeting TGGT1_232300 (C119; F)	Bold = Illumina adapter sequence
P71	GTCTCGTGGGCTCGGAGATGTGTATAAGAGACAGACAATTTATATCTGAGGCTCTCCGCTTGC	Amplifying the integration site of CORe mutational templates targeting TGGT1_232300 (C119; R)	Bold = Illumina adapter sequence
P72	TCGTCGGCAGCGTCAGATGTGTATAAGAGACAGTTCCAAGCAATAGCGCATTG	Amplifying the integration site of CORe mutational templates targeting TGGT1_233000 (C664; F)	Bold = Illumina adapter sequence
P73	GTCTCGTGGGCTCGGAGATGTGTATAAGAGACAGTCCAAGGTAAGGATTTCTGTGC	Amplifying the integration site of CORe mutational templates targeting TGGT1_233000 (C664; R)	Bold = Illumina adapter sequence
P74	TCGTCGGCAGCGTCAGATGTGTATAAGAGACAGAGAAGGCGGGTTCGGAAGCACGACA	Amplifying the integration site of CORe mutational templates targeting TGGT1_233140 (C154; F)	Bold = Illumina adapter sequence
P75	GTCTCGTGGGCTCGGAGATGTGTATAAGAGACAGAGAGCTGTGAAAAGAGCAAGTTTCTAACCCAAACCC	Amplifying the integration site of CORe mutational templates targeting TGGT1_233140 (C154; R)	Bold = Illumina adapter sequence
P76	TCGTCGGCAGCGTCAGATGTGTATAAGAGACAGGCCTCTCTGATTCTTCGTCCATTAC	Amplifying the integration site of CORe mutational templates targeting TGGT1_233170 (C133; F)	Bold = Illumina adapter sequence
P77	GTCTCGTGGGCTCGGAGATGTGTATAAGAGACAGTCAATGCTGCATCTGTTCTGCT	Amplifying the integration site of CORe mutational templates targeting TGGT1_233170 (C133; R)	Bold = Illumina adapter sequence
P78	TCGTCGGCAGCGTCAGATGTGTATAAGAGACAGAGCTGAGGAGGATGTCCAAAGACTC	Amplifying the integration site of CORe mutational templates targeting TGGT1_236570 (C141; F)	Bold = Illumina adapter sequence
P79	GTCTCGTGGGCTCGGAGATGTGTATAAGAGACAGGGTGTCCGCTTCCTCCTACA	Amplifying the integration site of CORe mutational templates targeting TGGT1_236570 (C141; R)	Bold = Illumina adapter sequence
P80	TCGTCGGCAGCGTCAGATGTGTATAAGAGACAGTGTTACGGATTTGAGCGAACCG	Amplifying the integration site of CORe mutational templates targeting TGGT1_236570 (C200; F)	Bold = Illumina adapter sequence
P81	GTCTCGTGGGCTCGGAGATGTGTATAAGAGACAGTCCGAGTCGAGAACTGTTTGG	Amplifying the integration site of CORe mutational templates targeting TGGT1_236570 (C200; R)	Bold = Illumina adapter sequence
P82	TCGTCGGCAGCGTCAGATGTGTATAAGAGACAGTTTGAGCGAACCGTGTCCGGTC	Amplifying the integration site of CORe mutational templates targeting TGGT1_236570 (C205; F)	Bold = Illumina adapter sequence
P83	GTCTCGTGGGCTCGGAGATGTGTATAAGAGACAGTCCGAGTCGAGAACTGTTTGGATG	Amplifying the integration site of CORe mutational templates targeting TGGT1_236570 (C205; R)	Bold = Illumina adapter sequence
P84	TCGTCGGCAGCGTCAGATGTGTATAAGAGACAGATAGCGCGATTGAACTCAGC	Amplifying the integration site of CORe mutational templates targeting TGGT1_237820 (C80; F)	Bold = Illumina adapter sequence
P85	GTCTCGTGGGCTCGGAGATGTGTATAAGAGACAGAGCAACCTCCCCCTCATGTT	Amplifying the integration site of CORe mutational templates targeting TGGT1_237820 (C80; R)	Bold = Illumina adapter sequence
P86	TCGTCGGCAGCGTCAGATGTGTATAAGAGACAGTCGTCAACCTAAGGTCGTTAGAAGA	Amplifying the integration site of CORe mutational templates targeting TGGT1_238010 (C68; F)	Bold = Illumina adapter sequence
P87	GTCTCGTGGGCTCGGAGATGTGTATAAGAGACAGTCTGTCTGGGGGTTTGAACG	Amplifying the integration site of CORe mutational templates targeting TGGT1_238010 (C68; R)	Bold = Illumina adapter sequence
P88	TCGTCGGCAGCGTCAGATGTGTATAAGAGACAGTAGAAGATGTTACGAAGCGGCAACG	Amplifying the integration site of CORe mutational templates targeting TGGT1_238010 (C74; F)	Bold = Illumina adapter sequence
P89	GTCTCGTGGGCTCGGAGATGTGTATAAGAGACAGTCTGTCTGGGGGTTTGAACG	Amplifying the integration site of CORe mutational templates targeting TGGT1_238010 (C74; R)	Bold = Illumina adapter sequence
P90	TCGTCGGCAGCGTCAGATGTGTATAAGAGACAGGTCAAGTATGTGTTCAAGTGTACC	Amplifying the integration site of CORe mutational templates targeting TGGT1_242330 (C54; F)	Bold = Illumina adapter sequence
P91	GTCTCGTGGGCTCGGAGATGTGTATAAGAGACAGACTATTAACCAATCTTTCAACGATAGG	Amplifying the integration site of CORe mutational templates targeting TGGT1_242330 (C54; R)	Bold = Illumina adapter sequence
P92	TCGTCGGCAGCGTCAGATGTGTATAAGAGACAGCCCTCCCGAAATTGTATATTAAACAATGT	Amplifying the integration site of CORe mutational templates targeting TGGT1_243570 (C74; F)	Bold = Illumina adapter sequence
P93	GTCTCGTGGGCTCGGAGATGTGTATAAGAGACAGACAGCAGGCAGACACCTAGT	Amplifying the integration site of CORe mutational templates targeting TGGT1_243570 (C74; R)	Bold = Illumina adapter sequence
P94	TCGTCGGCAGCGTCAGATGTGTATAAGAGACAGCCCTCCCGAAATTGTATATTAAACAATGT	Amplifying the integration site of CORe mutational templates targeting TGGT1_243570 (C77; F)	Bold = Illumina adapter sequence
P95	GTCTCGTGGGCTCGGAGATGTGTATAAGAGACAGCTAGTTTGAAGGGGAGCCGT	Amplifying the integration site of CORe mutational templates targeting TGGT1_243570 (C77; R)	Bold = Illumina adapter sequence
P96	TCGTCGGCAGCGTCAGATGTGTATAAGAGACAGGCACCGATGGAGCTAGTTAGAA	Amplifying the integration site of CORe mutational templates targeting TGGT1_248320 (C285; F)	Bold = Illumina adapter sequence
P97	GTCTCGTGGGCTCGGAGATGTGTATAAGAGACAGCTTTCTTGCATGCGGCTCGATC	Amplifying the integration site of CORe mutational templates targeting TGGT1_248320 (C285; R)	Bold = Illumina adapter sequence
P98	TCGTCGGCAGCGTCAGATGTGTATAAGAGACAGCAGAAGAAAAATTATGACCGCACCCT	Amplifying the integration site of CORe mutational templates targeting TGGT1_248390 (C35; F)	Bold = Illumina adapter sequence
P99	GTCTCGTGGGCTCGGAGATGTGTATAAGAGACAGCATTGCCACATCCTTTTCGGT	Amplifying the integration site of CORe mutational templates targeting TGGT1_248390 (C35; R)	Bold = Illumina adapter sequence
P100	TCGTCGGCAGCGTCAGATGTGTATAAGAGACAGTCCCGCCCTGTATGCTTTTCA	Amplifying the integration site of CORe mutational templates targeting TGGT1_249250 (C32; F)	Bold = Illumina adapter sequence
P101	GTCTCGTGGGCTCGGAGATGTGTATAAGAGACAGAACTCCTTCGAGTTGCAAGAGGCT	Amplifying the integration site of CORe mutational templates targeting TGGT1_249250 (C32; R)	Bold = Illumina adapter sequence
P102	TCGTCGGCAGCGTCAGATGTGTATAAGAGACAGGATTCAATATACAGGAACGGCGGAT	Amplifying the integration site of CORe mutational templates targeting TGGT1_249900 (C276; F)	Bold = Illumina adapter sequence
P103	GTCTCGTGGGCTCGGAGATGTGTATAAGAGACAGACCTCTGGTGTCTCTCACGC	Amplifying the integration site of CORe mutational templates targeting TGGT1_249900 (C276; R)	Bold = Illumina adapter sequence
P104	TCGTCGGCAGCGTCAGATGTGTATAAGAGACAGCAACTTTACGAATGATGCAGGCGAT	Amplifying the integration site of CORe mutational templates targeting TGGT1_251620 (C62; F)	Bold = Illumina adapter sequence
P105	GTCTCGTGGGCTCGGAGATGTGTATAAGAGACAGATAGACTGGACGAACGCCCT	Amplifying the integration site of CORe mutational templates targeting TGGT1_251620 (C62; R)	Bold = Illumina adapter sequence
P106	TCGTCGGCAGCGTCAGATGTGTATAAGAGACAGCGCATTTGGATGTGGAAAGACG	Amplifying the integration site of CORe mutational templates targeting TGGT1_256970 (C257; F)	Bold = Illumina adapter sequence
P107	GTCTCGTGGGCTCGGAGATGTGTATAAGAGACAGGTTCCCCGTGGCTTGTTGAG	Amplifying the integration site of CORe mutational templates targeting TGGT1_256970 (C257; R)	Bold = Illumina adapter sequence
P108	TCGTCGGCAGCGTCAGATGTGTATAAGAGACAGCCACGGCTCTTCTTGTCACT	Amplifying the integration site of CORe mutational templates targeting TGGT1_257680 (C11; F)	Bold = Illumina adapter sequence
P109	GTCTCGTGGGCTCGGAGATGTGTATAAGAGACAGGTCCGCAGGATTAGGCAATTTTTGA	Amplifying the integration site of CORe mutational templates targeting TGGT1_257680 (C11; R)	Bold = Illumina adapter sequence
P110	TCGTCGGCAGCGTCAGATGTGTATAAGAGACAGCCACGGCTCTTCTTGTCACT	Amplifying the integration site of CORe mutational templates targeting TGGT1_257680 (C8; F)	Bold = Illumina adapter sequence
P111	GTCTCGTGGGCTCGGAGATGTGTATAAGAGACAGGTCCGCAGGATTAGGCAATTTTTGA	Amplifying the integration site of CORe mutational templates targeting TGGT1_257680 (C8; R)	Bold = Illumina adapter sequence
P112	TCGTCGGCAGCGTCAGATGTGTATAAGAGACAGCCGTAGATATACGTGGATGTGAGTCCGTAGG	Amplifying the integration site of CORe mutational templates targeting TGGT1_258070 (C587; F)	Bold = Illumina adapter sequence
P113	GTCTCGTGGGCTCGGAGATGTGTATAAGAGACAGGAGTGCGAGCAAAGGTGCGCTC	Amplifying the integration site of CORe mutational templates targeting TGGT1_258070 (C587; R)	Bold = Illumina adapter sequence
P114	TCGTCGGCAGCGTCAGATGTGTATAAGAGACAGCCATTCACAGTTCAGTTGGAAGC	Amplifying the integration site of CORe mutational templates targeting TGGT1_258970 (C2645; F)	Bold = Illumina adapter sequence
P115	GTCTCGTGGGCTCGGAGATGTGTATAAGAGACAGAGGCGATGTAGGTGTCCTTTCA	Amplifying the integration site of CORe mutational templates targeting TGGT1_258970 (C2645; R)	Bold = Illumina adapter sequence
P116	TCGTCGGCAGCGTCAGATGTGTATAAGAGACAGTTTGATTTCTAACGCAGGAGCA	Amplifying the integration site of CORe mutational templates targeting TGGT1_260260 (C137; F)	Bold = Illumina adapter sequence
P117	GTCTCGTGGGCTCGGAGATGTGTATAAGAGACAGAAAGTTCTCAACCCCAGAGG	Amplifying the integration site of CORe mutational templates targeting TGGT1_260260 (C137; R)	Bold = Illumina adapter sequence
P118	TCGTCGGCAGCGTCAGATGTGTATAAGAGACAGCCTGAAAACGTAAGTGAATCTG	Amplifying the integration site of CORe mutational templates targeting TGGT1_263300 (C257; F)	Bold = Illumina adapter sequence
P119	GTCTCGTGGGCTCGGAGATGTGTATAAGAGACAGCGATCGTTGCACTAACATAA	Amplifying the integration site of CORe mutational templates targeting TGGT1_263300 (C257; R)	Bold = Illumina adapter sequence
P120	TCGTCGGCAGCGTCAGATGTGTATAAGAGACAGAACGGGAGAATTCATTCCTCCG	Amplifying the integration site of CORe mutational templates targeting TGGT1_263530 (C89; F)	Bold = Illumina adapter sequence
P121	GTCTCGTGGGCTCGGAGATGTGTATAAGAGACAGGTCGAACGAGGCACATACAC	Amplifying the integration site of CORe mutational templates targeting TGGT1_263530 (C89; R)	Bold = Illumina adapter sequence
P122	TCGTCGGCAGCGTCAGATGTGTATAAGAGACAGCGAAAAGTTGATGCAAGCATAT	Amplifying the integration site of CORe mutational templates targeting TGGT1_266460 (C45; F)	Bold = Illumina adapter sequence
P123	GTCTCGTGGGCTCGGAGATGTGTATAAGAGACAGTCTAATCAAGGAACACTGGGC	Amplifying the integration site of CORe mutational templates targeting TGGT1_266460 (C45; R)	Bold = Illumina adapter sequence
P124	TCGTCGGCAGCGTCAGATGTGTATAAGAGACAGGCTCGATTATATTGAACGCAGA	Amplifying the integration site of CORe mutational templates targeting TGGT1_266990 (C945; F)	Bold = Illumina adapter sequence
P125	GTCTCGTGGGCTCGGAGATGTGTATAAGAGACAGTCCGAAGTGTGGGGATCTTT	Amplifying the integration site of CORe mutational templates targeting TGGT1_266990 (C945; R)	Bold = Illumina adapter sequence
P126	TCGTCGGCAGCGTCAGATGTGTATAAGAGACAGCGGAGAAGCGTGTGTTTGGGGT	Amplifying the integration site of CORe mutational templates targeting TGGT1_268835 (C240; F)	Bold = Illumina adapter sequence
P127	GTCTCGTGGGCTCGGAGATGTGTATAAGAGACAGAGACAAGGCCGCATCAAAGAGC	Amplifying the integration site of CORe mutational templates targeting TGGT1_268835 (C240; R)	Bold = Illumina adapter sequence
P128	TCGTCGGCAGCGTCAGATGTGTATAAGAGACAGAAGCTCTATGAAAGTCGTTAGC	Amplifying the integration site of CORe mutational templates targeting TGGT1_269190 (C795; F)	Bold = Illumina adapter sequence
P129	GTCTCGTGGGCTCGGAGATGTGTATAAGAGACAGGCTGACAACTCCGTCTTTGG	Amplifying the integration site of CORe mutational templates targeting TGGT1_269190 (C795; R)	Bold = Illumina adapter sequence
P130	TCGTCGGCAGCGTCAGATGTGTATAAGAGACAGAAGCTCTATGAAAGTCGTTAGC	Amplifying the integration site of CORe mutational templates targeting TGGT1_269190 (C798; F)	Bold = Illumina adapter sequence
P131	GTCTCGTGGGCTCGGAGATGTGTATAAGAGACAGGCTGACAACTCCGTCTTTGG	Amplifying the integration site of CORe mutational templates targeting TGGT1_269190 (C798; R)	Bold = Illumina adapter sequence
P132	TCGTCGGCAGCGTCAGATGTGTATAAGAGACAGAGGAGGCCAATGGAGTAAGT	Amplifying the integration site of CORe mutational templates targeting TGGT1_271888 (C6; F)	Bold = Illumina adapter sequence
P133	GTCTCGTGGGCTCGGAGATGTGTATAAGAGACAGAACATGAGAATTCAACGCTTTG	Amplifying the integration site of CORe mutational templates targeting TGGT1_271888 (C6; R)	Bold = Illumina adapter sequence
P134	TCGTCGGCAGCGTCAGATGTGTATAAGAGACAGAGGAGGCCAATGGAGTAAGT	Amplifying the integration site of CORe mutational templates targeting TGGT1_271888 (C8; F)	Bold = Illumina adapter sequence
P135	GTCTCGTGGGCTCGGAGATGTGTATAAGAGACAGAACATGAGAATTCAACGCTTTG	Amplifying the integration site of CORe mutational templates targeting TGGT1_271888 (C8; R)	Bold = Illumina adapter sequence
P136	TCGTCGGCAGCGTCAGATGTGTATAAGAGACAGGCTGTGAGAAGAGCGCAACAGGA	Amplifying the integration site of CORe mutational templates targeting TGGT1_276110 (C195; F)	Bold = Illumina adapter sequence
P137	GTCTCGTGGGCTCGGAGATGTGTATAAGAGACAGGTGGCTGTGCTTGTCAAGAAAGATT	Amplifying the integration site of CORe mutational templates targeting TGGT1_276110 (C195; R)	Bold = Illumina adapter sequence
P138	TCGTCGGCAGCGTCAGATGTGTATAAGAGACAGGCTGTGAGAAGAGCGCAACAGGA	Amplifying the integration site of CORe mutational templates targeting TGGT1_276110 (C196; F)	Bold = Illumina adapter sequence
P139	GTCTCGTGGGCTCGGAGATGTGTATAAGAGACAGGTGGCTGTGCTTGTCAAGAAAGATT	Amplifying the integration site of CORe mutational templates targeting TGGT1_276110 (C196; R)	Bold = Illumina adapter sequence
P140	TCGTCGGCAGCGTCAGATGTGTATAAGAGACAGAAGCAATAGCAATAGTATCTTGAGACTCGTT	Amplifying the integration site of CORe mutational templates targeting TGGT1_278870 (C1746; F)	Bold = Illumina adapter sequence
P141	GTCTCGTGGGCTCGGAGATGTGTATAAGAGACAGTACACACACAAACACCCCACC	Amplifying the integration site of CORe mutational templates targeting TGGT1_278870 (C1746; R)	Bold = Illumina adapter sequence
P142	TCGTCGGCAGCGTCAGATGTGTATAAGAGACAGACGTACAGCTCGAATAGCGT	Amplifying the integration site of CORe mutational templates targeting TGGT1_284560 (C63; F)	Bold = Illumina adapter sequence
P143	GTCTCGTGGGCTCGGAGATGTGTATAAGAGACAGGCTACACAATGTTCTAATACAAGACAAATCC	Amplifying the integration site of CORe mutational templates targeting TGGT1_284560 (C63; R)	Bold = Illumina adapter sequence
P144	TCGTCGGCAGCGTCAGATGTGTATAAGAGACAGACAGCTCGAATAGCGTAATT	Amplifying the integration site of CORe mutational templates targeting TGGT1_284560 (C68; F)	Bold = Illumina adapter sequence
P145	GTCTCGTGGGCTCGGAGATGTGTATAAGAGACAGATGGCTACACAATGTTCTA	Amplifying the integration site of CORe mutational templates targeting TGGT1_284560 (C68; R)	Bold = Illumina adapter sequence
P146	TCGTCGGCAGCGTCAGATGTGTATAAGAGACAGGGCGGAAATGAGATCCAA	Amplifying the integration site of CORe mutational templates targeting TGGT1_297420 (C2006; F)	Bold = Illumina adapter sequence
P147	GTCTCGTGGGCTCGGAGATGTGTATAAGAGACAGGACAAGAAAGTACTTACCCCAGA	Amplifying the integration site of CORe mutational templates targeting TGGT1_297420 (C2006; R)	Bold = Illumina adapter sequence
P148	TCGTCGGCAGCGTCAGATGTGTATAAGAGACAGTGACGAGTTTTTGGCAAAGACAGGC	Amplifying the integration site of CORe mutational templates targeting TGGT1_299200 (C76; F)	Bold = Illumina adapter sequence
P149	GTCTCGTGGGCTCGGAGATGTGTATAAGAGACAGTCGACGAACGAGGAGTTTCCTG	Amplifying the integration site of CORe mutational templates targeting TGGT1_299200 (C76; R)	Bold = Illumina adapter sequence
P150	TCGTCGGCAGCGTCAGATGTGTATAAGAGACAGACTCGAAAAAGCAGGCGGAGAA	Amplifying the integration site of CORe mutational templates targeting TGGT1_300000 (C119; F)	Bold = Illumina adapter sequence
P151	GTCTCGTGGGCTCGGAGATGTGTATAAGAGACAGAGAATCACACATCCCAACGCA	Amplifying the integration site of CORe mutational templates targeting TGGT1_300000 (C119; R)	Bold = Illumina adapter sequence
P152	TCGTCGGCAGCGTCAGATGTGTATAAGAGACAGATCTGCAGGAGACGATGAGGAG	Amplifying the integration site of CORe mutational templates targeting TGGT1_300140 (C236; F)	Bold = Illumina adapter sequence
P153	GTCTCGTGGGCTCGGAGATGTGTATAAGAGACAGTATTTCCAGACCTTGCTGTCGG	Amplifying the integration site of CORe mutational templates targeting TGGT1_300140 (C236; R)	Bold = Illumina adapter sequence
P154	TCGTCGGCAGCGTCAGATGTGTATAAGAGACAGCTGGAGAGCAAGCTGGGTT	Amplifying the integration site of CORe mutational templates targeting TGGT1_306000 (C502; F)	Bold = Illumina adapter sequence
P155	GTCTCGTGGGCTCGGAGATGTGTATAAGAGACAGCTCCGGGGACCTTAAGCATT	Amplifying the integration site of CORe mutational templates targeting TGGT1_306000 (C502; R)	Bold = Illumina adapter sequence
P156	TCGTCGGCAGCGTCAGATGTGTATAAGAGACAGTTACTGGCGATGCATTGAAC	Amplifying the integration site of CORe mutational templates targeting TGGT1_306960 (C293; F)	Bold = Illumina adapter sequence
P157	GTCTCGTGGGCTCGGAGATGTGTATAAGAGACAGGCTCAGAACTCGTACCTCAAA	Amplifying the integration site of CORe mutational templates targeting TGGT1_306960 (C293; R)	Bold = Illumina adapter sequence
P158	TCGTCGGCAGCGTCAGATGTGTATAAGAGACAGTTCTGCGCCGATCGACAGATCT	Amplifying the integration site of CORe mutational templates targeting TGGT1_306960 (C407; F)	Bold = Illumina adapter sequence
P159	GTCTCGTGGGCTCGGAGATGTGTATAAGAGACAGCCACAGGGTACGAAGAACGTGAA	Amplifying the integration site of CORe mutational templates targeting TGGT1_306960 (C407; R)	Bold = Illumina adapter sequence
P160	TCGTCGGCAGCGTCAGATGTGTATAAGAGACAGACCAACATGGCGAAAAACCGC	Amplifying the integration site of CORe mutational templates targeting TGGT1_309120 (C231; F)	Bold = Illumina adapter sequence
P161	GTCTCGTGGGCTCGGAGATGTGTATAAGAGACAGCAACTGCAACAAGTTCAAGCTATCAACT	Amplifying the integration site of CORe mutational templates targeting TGGT1_309120 (C231; R)	Bold = Illumina adapter sequence
P162	TCGTCGGCAGCGTCAGATGTGTATAAGAGACAGTTTCCTAGTGCCAGGCCAAACA	Amplifying the integration site of CORe mutational templates targeting TGGT1_310040 (C121; F)	Bold = Illumina adapter sequence
P163	GTCTCGTGGGCTCGGAGATGTGTATAAGAGACAGCGGTTCGTCCGGGTAAGAAGGT	Amplifying the integration site of CORe mutational templates targeting TGGT1_310040 (C121; R)	Bold = Illumina adapter sequence
P164	TCGTCGGCAGCGTCAGATGTGTATAAGAGACAGTTTCCTAGTGCCAGGCCAAACA	Amplifying the integration site of CORe mutational templates targeting TGGT1_310040 (C126; F)	Bold = Illumina adapter sequence
P165	GTCTCGTGGGCTCGGAGATGTGTATAAGAGACAGCGGTTCGTCCGGGTAAGAAGGT	Amplifying the integration site of CORe mutational templates targeting TGGT1_310040 (C126; R)	Bold = Illumina adapter sequence
P166	TCGTCGGCAGCGTCAGATGTGTATAAGAGACAGTTCTTACCCGGACGAACCGCCCGAAGTT	Amplifying the integration site of CORe mutational templates targeting TGGT1_310040 (C138; F)	Bold = Illumina adapter sequence
P167	GTCTCGTGGGCTCGGAGATGTGTATAAGAGACAGAGGTGGTAGCAACACAGAACTGACCAATGGC	Amplifying the integration site of CORe mutational templates targeting TGGT1_310040 (C138; R)	Bold = Illumina adapter sequence
P168	TCGTCGGCAGCGTCAGATGTGTATAAGAGACAGTCGGAAGTAGTAGTACGGCGAGC	Amplifying the integration site of CORe mutational templates targeting TGGT1_311030 (C26; F)	Bold = Illumina adapter sequence
P169	GTCTCGTGGGCTCGGAGATGTGTATAAGAGACAGACGAGAGAACGACCTTGACGA	Amplifying the integration site of CORe mutational templates targeting TGGT1_311030 (C26; R)	Bold = Illumina adapter sequence
P170	TCGTCGGCAGCGTCAGATGTGTATAAGAGACAGTTTACCCGGAGCCTTGTGTG	Amplifying the integration site of CORe mutational templates targeting TGGT1_312090 (C27; F)	Bold = Illumina adapter sequence
P171	GTCTCGTGGGCTCGGAGATGTGTATAAGAGACAGACAAATTTTTCGCCCCCGAATTA	Amplifying the integration site of CORe mutational templates targeting TGGT1_312090 (C27; R)	Bold = Illumina adapter sequence
P172	TCGTCGGCAGCGTCAGATGTGTATAAGAGACAGTTTACCCGGAGCCTTGTGTG	Amplifying the integration site of CORe mutational templates targeting TGGT1_312090 (C28; F)	Bold = Illumina adapter sequence
P173	GTCTCGTGGGCTCGGAGATGTGTATAAGAGACAGACAAATTTTTCGCCCCCGAATTA	Amplifying the integration site of CORe mutational templates targeting TGGT1_312090 (C28; R)	Bold = Illumina adapter sequence
P174	TCGTCGGCAGCGTCAGATGTGTATAAGAGACAGTCTCAAGAACAAGGTTAAAACGGCAGTTAG	Amplifying the integration site of CORe mutational templates targeting TGGT1_312110 (C309; F)	Bold = Illumina adapter sequence
P175	GTCTCGTGGGCTCGGAGATGTGTATAAGAGACAGGCCTAGAGATGGACACCGACC	Amplifying the integration site of CORe mutational templates targeting TGGT1_312110 (C309; R)	Bold = Illumina adapter sequence
P176	TCGTCGGCAGCGTCAGATGTGTATAAGAGACAGATTCCAGCGTACTCCCCCAA	Amplifying the integration site of CORe mutational templates targeting TGGT1_313270 (C1229; F)	Bold = Illumina adapter sequence
P177	GTCTCGTGGGCTCGGAGATGTGTATAAGAGACAGAGAGCTTGCAGGTCTAGAAGGATCA	Amplifying the integration site of CORe mutational templates targeting TGGT1_313270 (C1229; R)	Bold = Illumina adapter sequence
P178	TCGTCGGCAGCGTCAGATGTGTATAAGAGACAGTCATTCCCGTCTTAGTCACATT	Amplifying the integration site of CORe mutational templates targeting TGGT1_317720 (C69; F)	Bold = Illumina adapter sequence
P179	GTCTCGTGGGCTCGGAGATGTGTATAAGAGACAGTTGTTGGACGTGAAATGTAAAG	Amplifying the integration site of CORe mutational templates targeting TGGT1_317720 (C69; R)	Bold = Illumina adapter sequence
P180	TCGTCGGCAGCGTCAGATGTGTATAAGAGACAGCGTGTTCTAACCACAAACCTTGAG	Amplifying the integration site of CORe mutational templates targeting SAG1 (P35; F)	Bold = Illumina adapter sequence
P181	GTCTCGTGGGCTCGGAGATGTGTATAAGAGACAGACATCGCAAGAACGACATCA	Amplifying the integration site of CORe mutational templates targeting SAG1 (P35; R)	Bold = Illumina adapter sequence
